# Increasing the efficiency of long-read sequencing for hybrid assembly with k-mer-based multiplexing

**DOI:** 10.1101/680827

**Authors:** Alexander Dilthey, Sebastian A. Meyer, Achim J. Kaasch

## Abstract

Hybrid genome assembly has emerged as an important technique in bacterial genomics, but cost and labor requirements limit large-scale application. We present Ultraplexing, a method to improve per-sample sequencing cost and hands-on-time of Nanopore sequencing for hybrid assembly by at least 50%, compared to molecular barcoding while maintaining high assembly quality (Quality Value; QV ≥ 42). Ultraplexing requires the availability of Illumina data and uses inter-sample genetic variability to assign reads to isolates, which obviates the need for molecular barcoding. Thus, Ultraplexing can enable significant sequencing and labor cost reductions in large-scale bacterial genome projects.
