## Supplementary Table 1 (multi-species) for "Increasing the efficiency of long-read sequencing for hybrid assembly with k-mer-based multiplexing"

### Sheet: Classifier
Multi-species
set	run	id	0	1	Percentage correctly classified
mixed	10x	E.faecalis	0	47789	100
mixed	10x_random	E.faecalis	42994	4795	10.0337
mixed	10x	E.faecium	0	47789	100
mixed	10x_random	E.faecium	42898	4891	10.2346
mixed	10x	E.coli	0	47789	100
mixed	10x_random	E.coli	42947	4842	10.132
mixed	10x	K.oxytoca	0	47789	100
mixed	10x_random	K.oxytoca	43075	4714	9.86419
mixed	10x	K.pneumoniae	2	47787	99.9958
mixed	10x_random	K.pneumoniae	43010	4779	10.0002
mixed	10x	P.mirabilis	0	47789	100
mixed	10x_random	P.mirabilis	43017	4772	9.98556
mixed	10x	S.marcescens	0	47789	100
mixed	10x_random	S.marcescens	43048	4741	9.92069
mixed	10x	S.aureus	0	47789	100
mixed	10x_random	S.aureus	43026	4763	9.96673
mixed	10x	S.epidermidis	0	47789	100
mixed	10x_random	S.epidermidis	42910	4879	10.2095
mixed	10x	S.pneumoniae	0	47789	100
mixed	10x_random	S.pneumoniae	42827	4962	10.3831

### Sheet: Prediction Scores
Multi-species
Set	Read_ID	Origin_ID	Prediction_ID	Origin_Score	Prediction_Score	Score_Difference	Score_Difference_per_Read
mixed_bacteria_10x_random	GCF_000007785.1_ASM778v1_genomic_@S1_114755	GCF_000007785.1_ASM778v1_genomic	GCF_000174395.2_ASM17439v2_genomic	421	1547	-1126	-31.234
mixed_bacteria_10x_random	GCF_000007045.1_ASM704v1_genomic_@S1_14116	GCF_000007045.1_ASM704v1_genomic	GCF_000007785.1_ASM778v1_genomic	973	4185	-3212	-36.245
mixed_bacteria_10x_random	GCF_000007645.1_ASM764v1_genomic_@S1_22314	GCF_000007645.1_ASM764v1_genomic	GCF_000513215.1_DB11_genomic	820	3021	-2201	-35.171
mixed_bacteria_10x_random	GCF_000007045.1_ASM704v1_genomic_@S1_23935	GCF_000007045.1_ASM704v1_genomic	GCF_000007785.1_ASM778v1_genomic	766	3021	-2255	-36.103
mixed_bacteria_10x_random	GCF_000007645.1_ASM764v1_genomic_@S1_53099	GCF_000007645.1_ASM764v1_genomic	GCF_000174395.2_ASM17439v2_genomic	1321	6169	-4848	-37.238
mixed_bacteria_10x_random	GCF_001022195.1_ASM102219v1_genomic_@S1_151402	GCF_001022195.1_ASM102219v1_genomic	GCF_000174395.2_ASM17439v2_genomic	464	2055	-1591	-38.319
mixed_bacteria_10x_random	GCF_000007785.1_ASM778v1_genomic_@S1_42463	GCF_000007785.1_ASM778v1_genomic	GCF_000007645.1_ASM764v1_genomic	1293	5806	-4513	-37.202
mixed_bacteria_10x_random	GCF_000007045.1_ASM704v1_genomic_@S1_49840	GCF_000007045.1_ASM704v1_genomic	GCF_000174395.2_ASM17439v2_genomic	1506	7283	-5777	-37.547
mixed_bacteria_10x_random	GCF_000007045.1_ASM704v1_genomic_@S1_57360	GCF_000007045.1_ASM704v1_genomic	GCF_000013425.1_ASM1342v1_genomic	1192	5074	-3882	-35.828
mixed_bacteria_10x_random	GCF_000007045.1_ASM704v1_genomic_@S1_23727	GCF_000007045.1_ASM704v1_genomic	GCF_000007645.1_ASM764v1_genomic	233	908	-675	-35.083
mixed_bacteria_10x_random	GCF_000007045.1_ASM704v1_genomic_@S1_50326	GCF_000007045.1_ASM704v1_genomic	GCF_000240185.1_ASM24018v2_genomic	579	2535	-1956	-37.586
mixed_bacteria_10x_random	GCF_000005845.2_ASM584v2_genomic_@S1_146412	GCF_000005845.2_ASM584v2_genomic	GCF_000513215.1_DB11_genomic	919	3486	-2567	-28.733
mixed_bacteria_10x_random	GCF_000007045.1_ASM704v1_genomic_@S1_41025	GCF_000007045.1_ASM704v1_genomic	GCF_001022195.1_ASM102219v1_genomic	678	2379	-1701	-35.152
mixed_bacteria_10x_random	GCF_000007045.1_ASM704v1_genomic_@S1_34175	GCF_000007045.1_ASM704v1_genomic	GCF_000513215.1_DB11_genomic	652	3385	-2733	-39.127
mixed_bacteria_10x_random	GCF_001022195.1_ASM102219v1_genomic_@S1_21760	GCF_001022195.1_ASM102219v1_genomic	GCF_000013425.1_ASM1342v1_genomic	268	1778	-1510	-42.238
mixed_bacteria_10x_random	GCF_000007785.1_ASM778v1_genomic_@S1_65003	GCF_000007785.1_ASM778v1_genomic	GCF_001022195.1_ASM102219v1_genomic	853	3690	-2837	-37.472
mixed_bacteria_10x_random	GCA_000069965.1_ASM6996v1_genomic_@S1_19557	GCA_000069965.1_ASM6996v1_genomic	GCF_000240185.1_ASM24018v2_genomic	997	4660	-3663	-37.496
mixed_bacteria_10x_random	GCF_000007045.1_ASM704v1_genomic_@S1_1243	GCF_000007045.1_ASM704v1_genomic	GCF_000174395.2_ASM17439v2_genomic	6001	8014	-2013	-12.097
mixed_bacteria_10x_random	GCF_000240185.1_ASM24018v2_genomic_@S1_120920	GCF_000240185.1_ASM24018v2_genomic	GCA_000069965.1_ASM6996v1_genomic	995	5359	-4364	-39.093
mixed_bacteria_10x_random	GCF_000007785.1_ASM778v1_genomic_@S1_88668	GCF_000007785.1_ASM778v1_genomic	GCF_001022195.1_ASM102219v1_genomic	543	2489	-1946	-37.604
mixed_bacteria_10x_random	GCF_000007645.1_ASM764v1_genomic_@S1_61725	GCF_000007645.1_ASM764v1_genomic	GCF_000005845.2_ASM584v2_genomic	319	1649	-1330	-38.164
mixed_bacteria_10x_random	GCF_000005845.2_ASM584v2_genomic_@S1_82419	GCF_000005845.2_ASM584v2_genomic	GCF_000513215.1_DB11_genomic	919	3692	-2773	-35.213
mixed_bacteria_10x_random	GCF_000007785.1_ASM778v1_genomic_@S1_2780	GCF_000007785.1_ASM778v1_genomic	GCF_000005845.2_ASM584v2_genomic	1596	7657	-6061	-39.096
mixed_bacteria_10x_random	GCF_000005845.2_ASM584v2_genomic_@S1_150004	GCF_000005845.2_ASM584v2_genomic	GCA_000069965.1_ASM6996v1_genomic	3942	17192	-13250	-37.763
mixed_bacteria_10x_random	GCA_000069965.1_ASM6996v1_genomic_@S1_47722	GCA_000069965.1_ASM6996v1_genomic	GCF_000240185.1_ASM24018v2_genomic	267	1173	-906	-36.769
mixed_bacteria_10x_random	GCF_000007785.1_ASM778v1_genomic_@S1_82245	GCF_000007785.1_ASM778v1_genomic	GCF_000013425.1_ASM1342v1_genomic	1053	4132	-3079	-35.04
mixed_bacteria_10x_random	GCA_000069965.1_ASM6996v1_genomic_@S1_24110	GCA_000069965.1_ASM6996v1_genomic	GCF_000005845.2_ASM584v2_genomic	908	3815	-2907	-34.228
mixed_bacteria_10x_random	GCF_001022195.1_ASM102219v1_genomic_@S1_35065	GCF_001022195.1_ASM102219v1_genomic	GCF_000007785.1_ASM778v1_genomic	613	2614	-2001	-37.367
mixed_bacteria_10x_random	GCF_000007045.1_ASM704v1_genomic_@S1_29712	GCF_000007045.1_ASM704v1_genomic	GCF_000005845.2_ASM584v2_genomic	546	2549	-2003	-38.313
mixed_bacteria_10x_random	GCF_000007045.1_ASM704v1_genomic_@S1_65809	GCF_000007045.1_ASM704v1_genomic	GCF_000007645.1_ASM764v1_genomic	952	4309	-3357	-37.479
mixed_bacteria_10x_random	GCF_000007645.1_ASM764v1_genomic_@S1_52153	GCF_000007645.1_ASM764v1_genomic	GCF_000007045.1_ASM704v1_genomic	1228	5462	-4234	-36.378
mixed_bacteria_10x_random	GCA_000069965.1_ASM6996v1_genomic_@S1_56419	GCA_000069965.1_ASM6996v1_genomic	GCF_000007645.1_ASM764v1_genomic	564	2349	-1785	-37.445
mixed_bacteria_10x_random	GCF_000007785.1_ASM778v1_genomic_@S1_70031	GCF_000007785.1_ASM778v1_genomic	GCF_001022195.1_ASM102219v1_genomic	611	3104	-2493	-39.137
mixed_bacteria_10x_random	GCF_000007785.1_ASM778v1_genomic_@S1_111285	GCF_000007785.1_ASM778v1_genomic	GCF_000174395.2_ASM17439v2_genomic	1784	6392	-4608	-32.795
mixed_bacteria_10x_random	GCF_000240185.1_ASM24018v2_genomic_@S1_29363	GCF_000240185.1_ASM24018v2_genomic	GCF_001022195.1_ASM102219v1_genomic	895	5170	-4275	-37.889
mixed_bacteria_10x_random	GCF_000005845.2_ASM584v2_genomic_@S1_8521	GCF_000005845.2_ASM584v2_genomic	GCA_000069965.1_ASM6996v1_genomic	590	3319	-2729	-39.465
mixed_bacteria_10x_random	GCF_000007045.1_ASM704v1_genomic_@S1_47919	GCF_000007045.1_ASM704v1_genomic	GCF_001022195.1_ASM102219v1_genomic	672	2832	-2160	-36.986
mixed_bacteria_10x_random	GCA_000069965.1_ASM6996v1_genomic_@S1_44859	GCA_000069965.1_ASM6996v1_genomic	GCF_000005845.2_ASM584v2_genomic	1576	7347	-5771	-38.178
mixed_bacteria_10x_random	GCF_000005845.2_ASM584v2_genomic_@S1_126063	GCF_000005845.2_ASM584v2_genomic	GCA_000069965.1_ASM6996v1_genomic	195	911	-716	-37.118
mixed_bacteria_10x_random	GCF_000007645.1_ASM764v1_genomic_@S1_23040	GCF_000007645.1_ASM764v1_genomic	GCF_000005845.2_ASM584v2_genomic	800	3968	-3168	-38.118
mixed_bacteria_10x_random	GCA_000069965.1_ASM6996v1_genomic_@S1_55074	GCA_000069965.1_ASM6996v1_genomic	GCF_000007785.1_ASM778v1_genomic	490	2642	-2152	-39.749
mixed_bacteria_10x_random	GCF_000007785.1_ASM778v1_genomic_@S1_91754	GCF_000007785.1_ASM778v1_genomic	GCA_000069965.1_ASM6996v1_genomic	2164	13903	-11739	-43.51
mixed_bacteria_10x_random	GCF_000007045.1_ASM704v1_genomic_@S1_40326	GCF_000007045.1_ASM704v1_genomic	GCF_000005845.2_ASM584v2_genomic	1128	4713	-3585	-36.963
mixed_bacteria_10x_random	GCF_000007045.1_ASM704v1_genomic_@S1_23838	GCF_000007045.1_ASM704v1_genomic	GCF_000005845.2_ASM584v2_genomic	2943	15524	-12581	-40.361
mixed_bacteria_10x_random	GCF_000007045.1_ASM704v1_genomic_@S1_26766	GCF_000007045.1_ASM704v1_genomic	GCA_000069965.1_ASM6996v1_genomic	2565	10106	-7541	-37.684
mixed_bacteria_10x_random	GCF_000007045.1_ASM704v1_genomic_@S1_36882	GCF_000007045.1_ASM704v1_genomic	GCF_000013425.1_ASM1342v1_genomic	1194	4684	-3490	-36.147
mixed_bacteria_10x_random	GCA_000069965.1_ASM6996v1_genomic_@S1_89700	GCA_000069965.1_ASM6996v1_genomic	GCF_000007785.1_ASM778v1_genomic	438	2274	-1836	-39.147
mixed_bacteria_10x_random	GCA_000069965.1_ASM6996v1_genomic_@S1_8871	GCA_000069965.1_ASM6996v1_genomic	GCF_000240185.1_ASM24018v2_genomic	431	2118	-1687	-37.783
mixed_bacteria_10x_random	GCF_000007785.1_ASM778v1_genomic_@S1_15571	GCF_000007785.1_ASM778v1_genomic	GCF_001022195.1_ASM102219v1_genomic	1456	5644	-4188	-36.25
mixed_bacteria_10x_random	GCF_000007045.1_ASM704v1_genomic_@S1_66732	GCF_000007045.1_ASM704v1_genomic	GCF_000513215.1_DB11_genomic	346	1296	-950	-31.614
mixed_bacteria_10x_random	GCF_000005845.2_ASM584v2_genomic_@S1_116386	GCF_000005845.2_ASM584v2_genomic	GCF_000174395.2_ASM17439v2_genomic	1341	6825	-5484	-39.875
mixed_bacteria_10x_random	GCF_000240185.1_ASM24018v2_genomic_@S1_45209	GCF_000240185.1_ASM24018v2_genomic	GCF_000005845.2_ASM584v2_genomic	393	1161	-768	-20.226
mixed_bacteria_10x_random	GCF_000007645.1_ASM764v1_genomic_@S1_84404	GCF_000007645.1_ASM764v1_genomic	GCF_001022195.1_ASM102219v1_genomic	861	3529	-2668	-36.088
mixed_bacteria_10x_random	GCF_000007645.1_ASM764v1_genomic_@S1_68780	GCF_000007645.1_ASM764v1_genomic	GCF_000013425.1_ASM1342v1_genomic	1644	4394	-2750	-18.652
mixed_bacteria_10x_random	GCF_000007645.1_ASM764v1_genomic_@S1_25327	GCF_000007645.1_ASM764v1_genomic	GCF_000013425.1_ASM1342v1_genomic	674	3079	-2405	-36.264
mixed_bacteria_10x_random	GCF_000007645.1_ASM764v1_genomic_@S1_30965	GCF_000007645.1_ASM764v1_genomic	GCF_000240185.1_ASM24018v2_genomic	656	2585	-1929	-35.65
mixed_bacteria_10x_random	GCF_000007785.1_ASM778v1_genomic_@S1_86729	GCF_000007785.1_ASM778v1_genomic	GCF_000007645.1_ASM764v1_genomic	1667	7829	-6162	-38.426
mixed_bacteria_10x_random	GCF_000007645.1_ASM764v1_genomic_@S1_80931	GCF_000007645.1_ASM764v1_genomic	GCF_000013425.1_ASM1342v1_genomic	445	1434	-989	-24.781
mixed_bacteria_10x_random	GCA_000069965.1_ASM6996v1_genomic_@S1_39972	GCA_000069965.1_ASM6996v1_genomic	GCF_001022195.1_ASM102219v1_genomic	603	2536	-1933	-35.896
mixed_bacteria_10x_random	GCF_000240185.1_ASM24018v2_genomic_@S1_89869	GCF_000240185.1_ASM24018v2_genomic	GCF_000013425.1_ASM1342v1_genomic	3241	19060	-15819	-42.716
mixed_bacteria_10x_random	GCF_000005845.2_ASM584v2_genomic_@S1_91047	GCF_000005845.2_ASM584v2_genomic	GCF_001022195.1_ASM102219v1_genomic	866	2174	-1308	-17.581
mixed_bacteria_10x_random	GCF_000007045.1_ASM704v1_genomic_@S1_52348	GCF_000007045.1_ASM704v1_genomic	GCF_000513215.1_DB11_genomic	381	1526	-1145	-36.143
mixed_bacteria_10x_random	GCF_000007045.1_ASM704v1_genomic_@S1_31527	GCF_000007045.1_ASM704v1_genomic	GCF_001022195.1_ASM102219v1_genomic	413	1839	-1426	-36.753
mixed_bacteria_10x_random	GCF_000240185.1_ASM24018v2_genomic_@S1_75171	GCF_000240185.1_ASM24018v2_genomic	GCF_000013425.1_ASM1342v1_genomic	1051	4796	-3745	-39.137
mixed_bacteria_10x_random	GCF_000007045.1_ASM704v1_genomic_@S1_16463	GCF_000007045.1_ASM704v1_genomic	GCF_000013425.1_ASM1342v1_genomic	392	1561	-1169	-35.521
mixed_bacteria_10x_random	GCF_000007045.1_ASM704v1_genomic_@S1_31417	GCF_000007045.1_ASM704v1_genomic	GCF_000013425.1_ASM1342v1_genomic	588	2178	-1590	-34.777
mixed_bacteria_10x_random	GCF_000007785.1_ASM778v1_genomic_@S1_69186	GCF_000007785.1_ASM778v1_genomic	GCF_000007045.1_ASM704v1_genomic	96	432	-336	-36.482
mixed_bacteria_10x_random	GCF_000007045.1_ASM704v1_genomic_@S1_4650	GCF_000007045.1_ASM704v1_genomic	GCF_000513215.1_DB11_genomic	535	2360	-1825	-37.536
mixed_bacteria_10x_random	GCF_001022195.1_ASM102219v1_genomic_@S1_31118	GCF_001022195.1_ASM102219v1_genomic	GCF_000005845.2_ASM584v2_genomic	421	1665	-1244	-35.102
mixed_bacteria_10x_random	GCA_000069965.1_ASM6996v1_genomic_@S1_81910	GCA_000069965.1_ASM6996v1_genomic	GCF_001022195.1_ASM102219v1_genomic	604	2621	-2017	-36.231
mixed_bacteria_10x_random	GCF_000007045.1_ASM704v1_genomic_@S1_27904	GCF_000007045.1_ASM704v1_genomic	GCA_000069965.1_ASM6996v1_genomic	270	1426	-1156	-40.069
mixed_bacteria_10x_random	GCA_000069965.1_ASM6996v1_genomic_@S1_58947	GCA_000069965.1_ASM6996v1_genomic	GCF_000513215.1_DB11_genomic	351	1505	-1154	-35.247
mixed_bacteria_10x_random	GCF_000240185.1_ASM24018v2_genomic_@S1_477	GCF_000240185.1_ASM24018v2_genomic	GCF_000513215.1_DB11_genomic	834	3697	-2863	-38.466
mixed_bacteria_10x_random	GCF_000240185.1_ASM24018v2_genomic_@S1_111419	GCF_000240185.1_ASM24018v2_genomic	GCF_000007785.1_ASM778v1_genomic	452	1849	-1397	-36.997
mixed_bacteria_10x_random	GCF_000007045.1_ASM704v1_genomic_@S1_63600	GCF_000007045.1_ASM704v1_genomic	GCF_000174395.2_ASM17439v2_genomic	281	1641	-1360	-38.791
mixed_bacteria_10x_random	GCA_000069965.1_ASM6996v1_genomic_@S1_39055	GCA_000069965.1_ASM6996v1_genomic	GCF_001022195.1_ASM102219v1_genomic	257	1178	-921	-36.103
mixed_bacteria_10x_random	GCF_000007645.1_ASM764v1_genomic_@S1_3157	GCF_000007645.1_ASM764v1_genomic	GCF_000513215.1_DB11_genomic	984	5253	-4269	-39.553
mixed_bacteria_10x_random	GCF_000240185.1_ASM24018v2_genomic_@S1_79262	GCF_000240185.1_ASM24018v2_genomic	GCF_000513215.1_DB11_genomic	3883	13721	-9838	-31.365
mixed_bacteria_10x_random	GCF_000007785.1_ASM778v1_genomic_@S1_26496	GCF_000007785.1_ASM778v1_genomic	GCA_000069965.1_ASM6996v1_genomic	806	3706	-2900	-40.066
mixed_bacteria_10x_random	GCF_000007045.1_ASM704v1_genomic_@S1_36205	GCF_000007045.1_ASM704v1_genomic	GCA_000069965.1_ASM6996v1_genomic	295	1225	-930	-37.621
mixed_bacteria_10x_random	GCF_000007785.1_ASM778v1_genomic_@S1_37250	GCF_000007785.1_ASM778v1_genomic	GCF_001022195.1_ASM102219v1_genomic	1088	4874	-3786	-37.586
mixed_bacteria_10x_random	GCF_000007045.1_ASM704v1_genomic_@S1_40544	GCF_000007045.1_ASM704v1_genomic	GCF_000240185.1_ASM24018v2_genomic	401	2106	-1705	-39.431
mixed_bacteria_10x_random	GCF_000240185.1_ASM24018v2_genomic_@S1_148335	GCF_000240185.1_ASM24018v2_genomic	GCF_000007785.1_ASM778v1_genomic	1221	6260	-5039	-39.364
mixed_bacteria_10x_random	GCF_000007045.1_ASM704v1_genomic_@S1_71656	GCF_000007045.1_ASM704v1_genomic	GCF_000013425.1_ASM1342v1_genomic	571	2303	-1732	-35.061
mixed_bacteria_10x_random	GCA_000069965.1_ASM6996v1_genomic_@S1_82809	GCA_000069965.1_ASM6996v1_genomic	GCF_000240185.1_ASM24018v2_genomic	382	1880	-1498	-37.153
mixed_bacteria_10x_random	GCF_000007785.1_ASM778v1_genomic_@S1_95115	GCF_000007785.1_ASM778v1_genomic	GCA_000069965.1_ASM6996v1_genomic	846	5565	-4719	-43.898
mixed_bacteria_10x_random	GCF_000007785.1_ASM778v1_genomic_@S1_15593	GCF_000007785.1_ASM778v1_genomic	GCF_000174395.2_ASM17439v2_genomic	458	1712	-1254	-29.527
mixed_bacteria_10x_random	GCF_000007645.1_ASM764v1_genomic_@S1_70049	GCF_000007645.1_ASM764v1_genomic	GCF_000240185.1_ASM24018v2_genomic	1006	4484	-3478	-37.024
mixed_bacteria_10x_random	GCF_000007645.1_ASM764v1_genomic_@S1_85075	GCF_000007645.1_ASM764v1_genomic	GCF_000007785.1_ASM778v1_genomic	1364	7109	-5745	-38.173
mixed_bacteria_10x_random	GCF_000007045.1_ASM704v1_genomic_@S1_72458	GCF_000007045.1_ASM704v1_genomic	GCA_000069965.1_ASM6996v1_genomic	4864	23509	-18645	-40.384
mixed_bacteria_10x_random	GCF_001022195.1_ASM102219v1_genomic_@S1_159506	GCF_001022195.1_ASM102219v1_genomic	GCF_000013425.1_ASM1342v1_genomic	725	3582	-2857	-39.747
mixed_bacteria_10x_random	GCF_000007785.1_ASM778v1_genomic_@S1_109917	GCF_000007785.1_ASM778v1_genomic	GCF_000513215.1_DB11_genomic	1658	7814	-6156	-38.893
mixed_bacteria_10x_random	GCF_000005845.2_ASM584v2_genomic_@S1_126434	GCF_000005845.2_ASM584v2_genomic	GCF_000240185.1_ASM24018v2_genomic	592	2664	-2072	-38.151
mixed_bacteria_10x_random	GCF_000005845.2_ASM584v2_genomic_@S1_42080	GCF_000005845.2_ASM584v2_genomic	GCF_000013425.1_ASM1342v1_genomic	737	3485	-2748	-39.224
mixed_bacteria_10x_random	GCF_000007045.1_ASM704v1_genomic_@S1_2547	GCF_000007045.1_ASM704v1_genomic	GCF_000005845.2_ASM584v2_genomic	1183	5875	-4692	-39.149
mixed_bacteria_10x_random	GCF_000007045.1_ASM704v1_genomic_@S1_38725	GCF_000007045.1_ASM704v1_genomic	GCF_000013425.1_ASM1342v1_genomic	193	553	-360	-23.136
mixed_bacteria_10x_random	GCF_000007785.1_ASM778v1_genomic_@S1_72662	GCF_000007785.1_ASM778v1_genomic	GCF_001022195.1_ASM102219v1_genomic	452	2131	-1679	-38.185
mixed_bacteria_10x_random	GCA_000069965.1_ASM6996v1_genomic_@S1_71918	GCA_000069965.1_ASM6996v1_genomic	GCF_000513215.1_DB11_genomic	577	2942	-2365	-38.424
mixed_bacteria_10x_random	GCF_000240185.1_ASM24018v2_genomic_@S1_114828	GCF_000240185.1_ASM24018v2_genomic	GCA_000069965.1_ASM6996v1_genomic	922	4411	-3489	-38.391
mixed_bacteria_10x_random	GCF_000007785.1_ASM778v1_genomic_@S1_67001	GCF_000007785.1_ASM778v1_genomic	GCF_000174395.2_ASM17439v2_genomic	1027	3422	-2395	-27.717

### Sheet: Assembly
Multi-species
Type	Run	Contigs	Shortest	Longest	Mean	Median	Stddev	Original_Length	Assembly_Length	Diff	Diff_%	Weighted_IDY_%	Reference_recall	Assembly_precision	Reference_recall_longest	Assembly_precision_longest	SNPs	Assembled_Reads	Assembled_bp	N50	L50
true		1	2571505	2571505	2571505	2571505	0	2571505	2571505	0	0	100,0000	100	100	100	100	0	47789	397317630	2571505	1
predicted	P. mirabilis	1	2571505	2571505	2571505	2571505	0	2571505	2571505	0	0	100,0000	100	100	100	100	0	47789	397317630	2571505	1
random		1	2571505	2571505	2571505	2571505	0	2571505	2571505	0	0	100,0000	100	100	100	100	0	47729	398624265	2571505	1
true		1	4641651	4641651	4641651	4641651	0	4641652	4641651	1	0	99,9900	100	100	100	100	81	47789	400942106	4641651	1
predicted	E. coli	1	4641651	4641651	4641651	4641651	0	4641652	4641651	1	0	99,9900	100	100	100	100	81	47789	400942106	4641651	1
random		14	121	4090591	331439,79	516	1046952,74	4641652	4640157	1495	0.0322	99,9889	100	100	88.1376	100	269	47761	395120381	4090591	1
true		1	6264406	6264406	6264406	6264406	0	6264404	6264406	-2	0	99,9900	100	100	100	100	44	47789	396086692	6264406	1
predicted	S. pneumoniae	1	6264406	6264406	6264406	6264406	0	6264404	6264406	-2	0	99,9900	100	100	100	100	44	47789	396086692	6264406	1
random		3	5661	4061225	2086193,67	2191695	1657356,88	6264404	6258581	5823	0.093	99,9900	100	100	65.1514	100	54	48102	400983503	4061225	1
true		1	2038615	2038615	2038615	2038615	0	2038615	2038615	0	0	99,9900	100	100	100	100	1	47789	397995322	2038615	1
predicted	S. epidermidis	1	2038615	2038615	2038615	2038615	0	2038615	2038615	0	0	99,9900	100	100	100	100	1	47789	397995322	2038615	1
random		1	2038615	2038615	2038615	2038615	0	2038615	2038615	0	0	99,9900	100	100	100	100	1	48138	400489294	2038615	1
true		1	2499286	2499286	2499286	2499286	0	2499279	2499286	-7	-0.0003	99,9900	100	100	100	100	47	47789	398593677	2499286	1
predicted	E. faecalis	1	2499286	2499286	2499286	2499286	0	2499279	2499286	-7	-0.0003	99,9900	100	100	100	100	49	47789	398593677	2499286	1
random		6	146	2495615	416265,17	470	929913,53	2499279	2497591	1688	0.0675	99,9900	99.8907	99.9585	99.8531	100	45	47656	398093257	2495615	1
true		1	3218033	3218033	3218033	3218033	0	3218031	3218033	-2	-0.0001	99,9900	99.9982	99.9982	99.9982	99.9982	14	47789	397750186	3218033	1
predicted	S. aureus	1	3218033	3218033	3218033	3218033	0	3218031	3218033	-2	-0.0001	99,9900	99.9982	99.9982	99.9982	99.9982	14	47789	397750186	3218033	1
random		1	3218033	3218033	3218033	3218033	0	3218031	3218033	-2	-0.0001	99,9900	99.9982	99.9982	99.9982	99.9982	14	47666	400524012	3218033	1
true		1	5314554	5314554	5314554	5314554	0	5314581	5314554	27	0.0005	99,9900	99.9998	99.9998	99.9998	99.9998	84	47789	395148299	5314554	1
predicted	E. faecium	1	5314555	5314555	5314555	5314555	0	5314581	5314555	26	0.0005	99,9900	99.9998	99.9998	99.9998	99.9998	83	47789	395148299	5314555	1
random		2	2930	5311650	2657290	2657290	2654360	5314581	5314580	1	0	99,9899	100	100	99.9478	100	211	47882	399548737	5311650	1
true		1	4063610	4063610	4063610	4063610	0	4063606	4063610	-4	-0.0001	99,9900	100	100	100	100	77	47789	399193511	4063610	1
predicted	K. pneumoniae	1	4063610	4063610	4063610	4063610	0	4063606	4063610	-4	-0.0001	99,9900	100	100	100	100	65	47789	399193511	4063610	1
random		7	116	4051349	579506	745	1417374,19	4063606	4056542	7064	0.1738	99,9899	99.7027	99.8764	99.5967	99.8982	138	47568	396425953	4051349	1
true		1	5333935	5333935	5333935	5333935	0	5333942	5333935	7	0.0001	99,9901	100	100	100	100	15	47789	402274749	5333935	1
predicted	S. marcescens	1	5333936	5333936	5333936	5333936	0	5333942	5333936	6	0.0001	99,9901	100	100	100	100	14	47789	402274749	5333936	1
random		1	5333433	5333433	5333433	5333433	0	5333942	5333433	509	0.0095	99,9898	100	100	100	100	91	47648	395240213	5333433	1
true		1	6257473	6257473	6257473	6257473	0	6257473	6257473	0	0	99,9893	100	100	100	100	210	47789	398745414	6257473	1
predicted	K. oxytoca	1	6257473	6257473	6257473	6257473	0	6257473	6257473	0	0	99,9893	100	100	100	100	210	47789	398745414	6257473	1
random		10	113	6149511	625597,9	1181,5	1841535,86	6257473	6255979	1494	0.0239	99,9894	100	100	98.3573	100	265	47740	398997971	6149511	1
