## Supplementary Table 4 (single-species, real data) for "Increasing the efficiency of long-read sequencing for hybrid assembly with k-mer-based multiplexing"

### Sheet: Assembly
Single-species, real data
Type	Type_2	Name	Contigs	Shortest	Longest	Mean	Median	Stddev	Original_Length	Assembly_Length	Diff	Diff(%)	Weighted_IDY(%)	Reference_recall	Assembly_precision	Reference_recall_longest	Assembly_precision_longest	SNPs	Assembled_Reads	Assembled_bp	N50	L50
predicted	ultraplex_10x	Koeln_1097	1	2804489	2804489	2804489	2804489	0	2804489	2804489	0	0	100,0000	100	100	100	100	0	88040	743107968	2804489	1
random	ultraplex_10x	Koeln_1097	3	1224	2791086	931891,67	3365	1314649,21	2804489	2795675	8814	0.3143	99,9876	100	100	100	100	161	73728	612049186	2791086	1
predicted	ultraplex_10x	Koeln_1106	2	27268	2819688	1423478	1423478	1396210	2846956	2846956	0	0	100,0000	100	100	99.0422	100	0	66491	512474640	2819688	1
random	ultraplex_10x	Koeln_1106	2	27268	2818375	1422821,5	1422821,5	1395553,5	2846956	2845643	1313	0.0461	100,0000	99.9541	100	98.9963	100	0	73707	608768816	2818375	1
predicted	ultraplex_10x	Koeln_1322	2	27267	2848795	1438031	1438031	1410764	2881240	2876062	5178	0.1797	100,0000	99.9339	100	98.9876	100	0	69920	582020278	2848795	1
random	ultraplex_10x	Koeln_1322	2	27267	2848795	1438031	1438031	1410764	2881240	2876062	5178	0.1797	99,9946	99.9339	100	98.9876	100	64	73980	611329429	2848795	1
predicted	ultraplex_10x	Koeln_1405	2	27268	2860128	1443698	1443698	1416430	2887396	2887396	0	0	100,0000	100	100	99.0556	100	0	70666	579026365	2860128	1
random	ultraplex_10x	Koeln_1405	2	27268	2865066	1446167	1446167	1418899	2887396	2892334	-4938	-0.171	99,9690	100	100	99.7982	100	804	73605	611046190	2865066	1
predicted	ultraplex_10x	Koeln_1435	3	27268	2864906	975694,33	34909	1335878,02	2932277	2927083	5194	0.1771	99,9898	100	100	98.4962	100	34	76003	645796403	2864906	1
random	ultraplex_10x	Koeln_1435	3	27268	2858762	973646,33	34909	1332981,72	2932277	2920939	11338	0.3867	99,9925	100	100	98.3136	100	34	73722	608608890	2858762	1
predicted	ultraplex_10x	Koeln_1442	1	2871741	2871741	2871741	2871741	0	2871741	2871741	0	0	100,0000	100	100	100	100	0	79129	686992979	2871741	1
random	ultraplex_10x	Koeln_1442	1	2878591	2878591	2878591	2878591	0	2871741	2878591	-6850	-0.2385	99,9888	99.636	99.3986	99.636	99.3986	175	73677	609089468	2878591	1
predicted	ultraplex_10x	Koeln_1525	2	27159	2863573	1445366	1445366	1418207	2890732	2890732	0	0	99,9901	100	100	99.0605	100	3	74082	618442792	2863573	1
random	ultraplex_10x	Koeln_1525	2	27159	2860533	1443846	1443846	1416687	2890732	2887692	3040	0.1052	99,9923	99.8954	100	98.9559	100	3	73693	609189341	2860533	1
predicted	ultraplex_10x	Koeln_419	2	2348	2823088	1412718	1412718	1410370	2825436	2825436	0	0	99,9900	100	100	99.9169	100	1	74175	616700998	2823088	1
random	ultraplex_10x	Koeln_419	2	2348	2817894	1410121	1410121	1407773	2825436	2820242	5194	0.1838	99,9896	100	100	100	100	39	73764	611248459	2817894	1
predicted	ultraplex_10x	Koeln_774	1	2818882	2818882	2818882	2818882	0	2824060	2818882	5178	0.1834	100,0000	99.8166	100	99.8166	100	0	64923	513182554	2818882	1
random	ultraplex_10x	Koeln_774	1	2818882	2818882	2818882	2818882	0	2824060	2818882	5178	0.1834	100,0000	99.8166	100	99.8166	100	0	73627	609200896	2818882	1
predicted	ultraplex_10x	Koeln_844	2	27266	2870548	1448907	1448907	1421641	2897814	2897814	0	0	99,9901	100	100	99.0591	100	1	73038	597413350	2870548	1
random	ultraplex_10x	Koeln_844	3	27266	2814258	963826,67	49956	1308485,33	2897814	2891480	6334	0.2186	99,9892	100	100	97.9411	100	75	72964	604627652	2814258	1
predicted	ultraplex_48x	Koeln_1033	1	2846808	2846808	2846808	2846808	0	2851265	2846808	4457	0.1563	99,9818	98.5901	98.7502	98.5901	98.7502	445	30927	420365404	2846808	1		99.5302
random	ultraplex_48x	Koeln_1033	1	2847292	2847292	2847292	2847292	0	2851265	2847292	3973	0.1393	99,9766	99.2247	99.3759	99.2247	99.3759	581	22491	262920482	2847292	1
predicted	ultraplex_48x	Koeln_1073	2	20730	2747884	1384307	1384307	1363577	2755202	2768614	-13412	-0.4868	99,9840	100	99.8807	99.6167	99.8798	300	22187	230911532	2747884	1
random	ultraplex_48x	Koeln_1073	2	20730	2745896	1383313	1383313	1362583	2755202	2766626	-11424	-0.4146	99,9856	100	99.8653	99.5268	99.8643	232	22684	262674181	2745896	1
predicted	ultraplex_48x	Koeln_1108	1	2670925	2670925	2670925	2670925	0	2669695	2670925	-1230	-0.0461	99,9930	100	99.9743	100	99.9743	19	28222	349133382	2670925	1
random	ultraplex_48x	Koeln_1108	1	2669227	2669227	2669227	2669227	0	2669695	2669227	468	0.0175	99,9940	99.9889	100	99.9889	100	111	22529	258047244	2669227	1
predicted	ultraplex_48x	Koeln_1150	1	2788830	2788830	2788830	2788830	0	2832597	2788830	43767	1.5451	99,9876	98.1159	99.6625	98.1159	99.6625	337	20536	233831498	2788830	1
random	ultraplex_48x	Koeln_1150	4	1564	1987158	694065,75	393770,5	811966,04	2832597	2776263	56334	1.9888	99,9671	98.8754	100	70.5816	100	907	22293	257662682	1987158	1
predicted	ultraplex_48x	Koeln_1186	1	2776428	2776428	2776428	2776428	0	2775676	2776428	-752	-0.0271	99,9809	100	100	100	100	418	22015	249608563	2776428	1
random	ultraplex_48x	Koeln_1186	4	1223	2736126	692962,5	17250,5	1179641,65	2775676	2771850	3826	0.1378	99,9798	100	100	98.9085	100	402	22480	265992348	2736126	1
predicted	ultraplex_48x	Koeln_1209	1	2690371	2690371	2690371	2690371	0	2739031	2690371	48660	1.7765	99,9748	98.3666	100	98.3666	100	591	26182	341718628	2690371	1
random	ultraplex_48x	Koeln_1209	1	2693111	2693111	2693111	2693111	0	2739031	2693111	45920	1.6765	99,9808	98.1529	99.8296	98.1529	99.8296	449	22314	258733185	2693111	1
predicted	ultraplex_48x	Koeln_1239	2	20731	2744912	1382821,5	1382821,5	1362090,5	3149628	2765643	383985	12.1914	99,9486	88.8259	100	88.1628	100	1336	23463	263933426	2744912	1
random	ultraplex_48x	Koeln_1239	9	166	2733728	308488	2136	857478,32	3149628	2776392	373236	11.8502	99,9199	88.9225	100	87.5521	100	2201	22394	260139253	2733728	1
predicted	ultraplex_48x	Koeln_1278	4	2473	2816598	706279,25	3023	1218393,12	2848058	2825117	22941	0.8055	99,9663	99.0946	99.9018	98.7668	99.8725	867	22789	243495144	2816598	1
random	ultraplex_48x	Koeln_1278	17	104	2271474	165004,88	2200	535603,06	2848058	2805083	42975	1.5089	99,9395	100	100	80.9102	100	1675	22626	260281697	2271474	1
predicted	ultraplex_48x	Koeln_1313	1	2734194	2734194	2734194	2734194	0	2706987	2734194	-27207	-1.0051	99,9813	99.7983	98.8087	99.7983	98.8087	401	11728	165348673	2734194	1
random	ultraplex_48x	Koeln_1313	25	106	2080311	111349,64	1628	410533,86	2706987	2783741	-76754	-2.8354	99,9101	100	99.2399	75.7101	98.51	2443	22518	263776523	2080311	1
predicted	ultraplex_48x	Koeln_1352	1	2945531	2945531	2945531	2945531	0	2966697	2945531	21166	0.7135	99,9310	99.1484	99.8655	99.1484	99.8655	2008	20137	152808872	2945531	1
random	ultraplex_48x	Koeln_1352	25	114	958515	116751,48	536	271380,55	2966697	2918787	47910	1.6149	99,8708	100	100	33.8133	100	3931	22653	263114344	847160	2
predicted	ultraplex_48x	Koeln_1395	7	135	1220969	397224	27403	476708,26	2778811	2780568	-1757	-0.0632	99,9606	100	100	44.3203	100	990	15303	111800031	912503	2
random	ultraplex_48x	Koeln_1395	3	5700	2751751	927426	24827	1290016,21	2778811	2782278	-3467	-0.1248	99,9743	99.903	99.7769	98.8045	99.7744	634	22481	259378672	2751751	1
predicted	ultraplex_48x	Koeln_1433	3	2477	2741461	923733,67	27263	1285367,15	2763720	2771201	-7481	-0.2707	99,9839	99.8196	99.5506	98.7434	99.5458	346	17533	144532094	2741461	1
random	ultraplex_48x	Koeln_1433	6	1392	1733699	462460,33	20272	672895,93	2763720	2774762	-11042	-0.3995	99,9474	100	100	62.8404	100	1356	22122	258973984	1733699	1
predicted	ultraplex_48x	Koeln_1452	11	1308	1401654	268023,82	78485	400057,57	2896956	2948262	-51306	-1.771	99,9024	100	100	48.918	100	2952	14580	77772695	658091	2
random	ultraplex_48x	Koeln_1452	15	325	1729114	193424,2	1740	453595,28	2896956	2901363	-4407	-0.1521	99,9168	100	100	59.4692	99.6447	2370	22357	262397075	1729114	1
predicted	ultraplex_48x	Koeln_1484	6	2473	869943	451581,67	489290,5	366889,37	2920334	2709490	210844	7.2199	99,8038	100	100	37.4805	100	5830	12829	96818304	850627	2
random	ultraplex_48x	Koeln_1484	8	101	1392167	337367,88	1362	581309,57	2920334	2698943	221391	7.581	99,7992	100	100	55.5004	100	5819	22283	261671686	1392167	1
predicted	ultraplex_48x	Koeln_1500	2	3785	2732775	1368280	1368280	1364495	2773165	2736560	36605	1.32	99,9468	100	100	100	100	1384	12714	87783317	2732775	1
random	ultraplex_48x	Koeln_1500	3	3785	2720694	909533,67	4122	1280683,76	2773165	2728601	44564	1.607	99,9490	99.5282	100	99.2209	100	1289	22729	264694497	2720694	1
predicted	ultraplex_48x	Koeln_1522	25	193	679897	109275,36	43218	159787,08	2765650	2731884	33766	1.2209	99,9629	99.4622	100	25.2511	100	1009	11876	54137091	299385	3
random	ultraplex_48x	Koeln_1522	2	20730	2717263	1368996,5	1368996,5	1348266,5	2765650	2737993	27657	1	99,9840	98.8204	99.8188	98.0709	99.8174	328	22273	258506466	2717263	1
predicted	ultraplex_48x	Koeln_1539	1	2746795	2746795	2746795	2746795	0	2755162	2746795	8367	0.3037	99,9719	99.2221	99.5283	99.2221	99.5283	694	17340	170867211	2746795	1
random	ultraplex_48x	Koeln_1539	2	6009	2730564	1368286,5	1368286,5	1362277,5	2755162	2736573	18589	0.6747	99,9646	99.5692	100	99.3219	100	857	22280	260248888	2730564	1
predicted	ultraplex_48x	Koeln_1559	15	171	1416325	191837,8	16511	377143,22	2865047	2877567	-12520	-0.437	99,9191	100	100	49.2073	99.5423	2290	20332	157352150	736979	2
random	ultraplex_48x	Koeln_1559	3	2370	2844715	958781,33	29259	1333601,66	2865047	2876344	-11297	-0.3943	99,9597	99.5276	99.1366	98.4181	99.1214	1068	22408	262829443	2844715	1
predicted	ultraplex_48x	Koeln_1572	1	2858860	2858860	2858860	2858860	0	2852514	2858860	-6346	-0.2225	99,9914	100	99.8094	100	99.8094	87	63995	1139989906	2858860	1
random	ultraplex_48x	Koeln_1572	1	2854589	2854589	2854589	2854589	0	2852514	2854589	-2075	-0.0727	99,9914	99.9182	99.8433	99.9182	99.8433	104	22335	263867849	2854589	1
predicted	ultraplex_48x	Koeln_1591	2	27353	2876770	1452061,5	1452061,5	1424708,5	2889341	2904123	-14782	-0.5116	99,9736	100	99.9117	99.4843	99.9202	715	28061	255839994	2876770	1
random	ultraplex_48x	Koeln_1591	8	419	1134370	362133,5	18316	476418,9	2889341	2897068	-7727	-0.2674	99,9546	100	100	39.6906	100	1270	22304	262950755	1079672	2
predicted	ultraplex_48x	Koeln_1612	10	4732	834620	271812,1	110001	284276,46	2730770	2718121	12649	0.4632	99,9685	100	100	30.663	100	829	9988	66645602	594025	2
random	ultraplex_48x	Koeln_1612	9	126	2701057	302526	1574	848018,32	2730770	2722734	8036	0.2943	99,9726	99.8238	100	99.0019	100	739	22451	265378710	2701057	1
predicted	ultraplex_48x	Koeln_1632	4	178	2715519	690219,25	22590	1169436,1	2751597	2760877	-9280	-0.3373	99,9812	99.9869	99.6515	98.386	99.6938	429	11995	88190805	2715519	1
random	ultraplex_48x	Koeln_1632	3	5055	2753394	923055,33	10717	1294246,95	2751597	2769166	-17569	-0.6385	99,9601	100	99.5029	99.5723	99.5	1036	22360	264132637	2753394	1
predicted	ultraplex_48x	Koeln_1654	2	32200	2859990	1446095	1446095	1413895	2861136	2892190	-31054	-1.0854	99,9772	100	99.1538	99.1134	99.1565	580	56131	998332151	2859990	1
random	ultraplex_48x	Koeln_1654	2	32200	2857283	1444741,5	1444741,5	1412541,5	2861136	2889483	-28347	-0.9908	99,9777	100	99.3467	99.2129	99.3516	579	22501	256326230	2857283	1
predicted	ultraplex_48x	Koeln_248	10	159	1069284	291916,8	58889,5	400642,05	2933431	2919168	14263	0.4862	99,9889	99.5688	100	36.4466	99.9855	263	19479	143573996	951855	2
random	ultraplex_48x	Koeln_248	1	2928011	2928011	2928011	2928011	0	2933431	2928011	5420	0.1848	99,9886	99.8535	100	99.8535	100	231	22362	258519894	2928011	1
predicted	ultraplex_48x	Koeln_274	2	17297	2768410	1392853,5	1392853,5	1375556,5	2785722	2785707	15	0.0005	99,9901	100	100	99.6141	100	25	8392	85853340	2768410	1
random	ultraplex_48x	Koeln_274	3	6545	2757651	924982,67	10752	1295893,34	2785722	2774948	10774	0.3868	99,9811	99.2095	99.5878	98.5886	99.5852	378	22250	262316169	2757651	1
predicted	ultraplex_48x	Koeln_296	1	2819261	2819261	2819261	2819261	0	2819271	2819261	10	0.0004	99,9900	100	100	100	100	18	19465	226923867	2819261	1
random	ultraplex_48x	Koeln_296	2	4122	2812303	1408212,5	1408212,5	1404090,5	2819271	2816425	2846	0.1009	99,9866	99.7168	99.8154	99.5488	99.7932	318	22380	263782489	2812303	1
predicted	ultraplex_48x	Koeln_322	1	2821897	2821897	2821897	2821897	0	2821897	2821897	0	0	99,9900	100	100	100	100	7	22945	260680091	2821897	1
random	ultraplex_48x	Koeln_322	5	879	2789543	565645,6	9633	1111990,12	2821897	2828228	-6331	-0.2244	99,9900	99.7842	99.5584	98.4132	99.5522	184	22525	262983766	2789543	1
predicted	ultraplex_48x	Koeln_338	11	128	1072154	255517,55	4111	395939,24	2814289	2810693	3596	0.1278	99,9898	99.8103	99.9375	38.0972	100	51	23840	244033755	813128	2
random	ultraplex_48x	Koeln_338	1	2807063	2807063	2807063	2807063	0	2814289	2807063	7226	0.2568	99,9897	100	100	100	100	124	22410	259377980	2807063	1
predicted	ultraplex_48x	Koeln_378	1	2752370	2752370	2752370	2752370	0	2752371	2752370	1	0	99,9900	100	100	100	100	1	40124	564403097	2752370	1
random	ultraplex_48x	Koeln_378	1	2759855	2759855	2759855	2759855	0	2752371	2759855	-7484	-0.2719	99,9859	100	99.9051	100	99.9051	227	22582	265589844	2759855	1
predicted	ultraplex_48x	Koeln_403	2	25704	2752684	1389194	1389194	1363490	2778353	2778388	-35	-0.0013	99,9872	100	100	99.1122	100	222	65885	1047403664	2752684	1
random	ultraplex_48x	Koeln_403	3	793	2745967	923890,33	24911	1288440,39	2778353	2771671	6682	0.2405	99,9798	99.853	100	98.9192	100	446	22427	259568273	2745967	1
predicted	ultraplex_48x	Koeln_426	1	2842285	2842285	2842285	2842285	0	2842294	2842285	9	0.0003	99,9900	100	100	100	100	16	14756	190208333	2842285	1
random	ultraplex_48x	Koeln_426	4	201	2767150	706187,75	28700	1189954,19	2842294	2824751	17543	0.6172	99,9681	99.7415	100	97.5294	100	830	22179	259994993	2767150	1
predicted	ultraplex_48x	Koeln_462	1	2843034	2843034	2843034	2843034	0	2848802	2843034	5768	0.2025	99,9926	99.8114	100	99.8114	100	26	38814	588736524	2843034	1
random	ultraplex_48x	Koeln_462	2	1660	2838114	1419887	1419887	1418227	2848802	2839774	9028	0.3169	99,9830	99.722	100	99.6637	100	376	22502	263113208	2838114	1
predicted	ultraplex_48x	Koeln_490	3	90727	1661344	899565,33	946625	642064,59	2706372	2698696	7676	0.2836	99,9903	99.7128	99.9955	61.3826	99.9927	50	16747	133776413	1661344	1
random	ultraplex_48x	Koeln_490	2	1223	2698837	1350030	1350030	1348807	2706372	2700060	6312	0.2332	99,9880	100	100	100	100	247	22441	264096843	2698837	1
predicted	ultraplex_48x	Koeln_522	24	135	725102	116463,96	12800,5	190895,98	2799473	2795135	4338	0.155	99,9852	99.8449	99.9973	25.9112	100	350	11301	75862783	420941	3
random	ultraplex_48x	Koeln_522	6	114	2784780	467254,67	296,5	1036448,99	2799473	2803528	-4055	-0.1448	99,9732	100	99.8737	99.3585	99.8806	718	22257	262182987	2784780	1
predicted	ultraplex_48x	Koeln_551	1	2838032	2838032	2838032	2838032	0	2840056	2838032	2024	0.0713	99,9900	99.9293	100	99.9293	100	57	8795	94315806	2838032	1
random	ultraplex_48x	Koeln_551	8	1372	1330652	351799	27126,5	532133,18	2840056	2814392	25664	0.9036	99,9778	98.5934	99.492	46.9	100	484	22506	261824590	1197481	2
predicted	ultraplex_48x	Koeln_591	5	12925	1117777	547097	761473	449455,73	2741172	2735485	5687	0.2075	99,9902	99.7928	100	40.7774	100	13	29700	341875581	822659	2
random	ultraplex_48x	Koeln_591	3	125	2716865	912547	20651	1275873,01	2741172	2737641	3531	0.1288	99,9885	100	100	99.4235	100	214	22307	261169092	2716865	1
predicted	ultraplex_48x	Koeln_620	2	20730	2779205	1399967,5	1399967,5	1379237,5	2800221	2799935	286	0.0102	99,9896	99.9934	100	99.2531	100	156	12302	92211609	2779205	1
random	ultraplex_48x	Koeln_620	21	105	1591121	140029,57	200	408696,69	2800221	2940621	-140400	-5.0139	99,8340	100	99.8026	56.6672	99.7098	4842	22283	260212626	1591121	1
predicted	ultraplex_48x	Koeln_644	2	17905	2738810	1378357,5	1378357,5	1360452,5	2756717	2756715	2	0.0001	99,9900	100	100	99.3505	100	4	24858	357302211	2738810	1
random	ultraplex_48x	Koeln_644	6	127	2747832	460441,67	1161,5	1022959,85	2756717	2762650	-5933	-0.2152	99,9776	100	100	100	100	512	22184	258668102	2747832	1
predicted	ultraplex_48x	Koeln_678	6	4189	2430440	468580,33	93850,5	878969,63	2823969	2811482	12487	0.4422	99,9866	99.5767	100	86.0741	100	125	31131	378249064	2430440	1
random	ultraplex_48x	Koeln_678	2	25502	2804338	1414920	1414920	1389418	2823969	2829840	-5871	-0.2079	99,9830	100	100	99.5058	100	378	22513	263369243	2804338	1
predicted	ultraplex_48x	Koeln_719	2	20654	2765815	1393234,5	1393234,5	1372580,5	2786313	2786469	-156	-0.0056	99,9901	100	100	99.3505	100	40	36939	534440099	2765815	1
random	ultraplex_48x	Koeln_719	4	1223	2762751	696998,25	12009,5	1192686,7	2786313	2787993	-1680	-0.0603	99,9827	100	100	99.1918	100	350	22198	256048212	2762751	1
predicted	ultraplex_48x	Koeln_764	4	51485	1927773	703731	417833	751909,79	2814726	2814924	-198	-0.007	99,9817	99.9578	99.9485	68.4393	99.9247	443	28168	305543519	1927773	1
random	ultraplex_48x	Koeln_764	1	2812836	2812836	2812836	2812836	0	2814726	2812836	1890	0.0671	99,9803	99.8915	99.9533	99.8915	99.9533	398	22295	262509853	2812836	1
predicted	ultraplex_48x	Koeln_794	1	2760757	2760757	2760757	2760757	0	2806261	2760757	45504	1.6215	99,9499	98.9871	100	98.9871	100	1290	24192	265505096	2760757	1
random	ultraplex_48x	Koeln_794	4	2199	2763865	703521,75	24011,5	1189617,61	2806261	2814087	-7826	-0.2789	99,8997	100	100	99.6509	100	2839	22465	262729984	2763865	1
predicted	ultraplex_48x	Koeln_818	21	158	706920	137548,67	40668	194393,74	2986839	2888522	98317	3.2917	99,7999	100	100	27.5664	100	6095	20654	167393476	414724	3
random	ultraplex_48x	Koeln_818	1	2887540	2887540	2887540	2887540	0	2986839	2887540	99299	3.3246	99,8443	100	100	100	100	4573	22358	258394662	2887540	1
predicted	ultraplex_48x	Koeln_830	1	2747791	2747791	2747791	2747791	0	2747796	2747791	5	0.0002	99,9900	100	100	100	100	21	7736	53301549	2747791	1
random	ultraplex_48x	Koeln_830	5	128	2743526	549345,4	511	1097090,54	2747796	2746727	1069	0.0389	99,9853	99.6814	99.7226	99.5882	99.7455	276	22277	257708740	2743526	1
predicted	ultraplex_48x	Koeln_883	7	163	1954698	398959	3141	693846,94	2793055	2792713	342	0.0122	99,9867	100	100	70.0042	100	213	5738	35061869	1954698	1
random	ultraplex_48x	Koeln_883	4	1308	2352254	697065,25	217349,5	970051,49	2793055	2788261	4794	0.1716	99,9802	100	100	84.4619	100	506	22350	262586078	2352254	1
predicted	ultraplex_48x	Koeln_926	21	1308	484157	132105,57	22922	173454,34	2786773	2774217	12556	0.4506	99,9813	99.5438	99.9899	17.3739	100	435	14971	88467348	412347	4
random	ultraplex_48x	Koeln_926	4	1223	2770267	695208	4671	1198039,06	2786773	2780832	5941	0.2132	99,9837	99.8695	100	99.5343	100	388	22483	262143829	2770267	1
predicted	ultraplex_48x	Koeln_967	10	4396	750794	279838	176344	240113,16	2803938	2798380	5558	0.1982	99,9677	99.7644	99.9596	26.7761	100	851	11779	59703989	503420	3
random	ultraplex_48x	Koeln_967	4	2807	2801055	706050,5	10170	1209562,85	2803938	2824202	-20264	-0.7227	99,9596	100	100	99.9026	100	1044	22168	257877077	2801055	1
predicted	ultraplex_48x	Koeln_996	10	1308	699084	275630	114670,5	295724,41	2751044	2756300	-5256	-0.1911	99,9256	100	100	25.647	100	2013	15501	110741326	694748	2
random	ultraplex_48x	Koeln_996	9	272	2006663	305885,44	2822	640166,8	2751044	2752969	-1925	-0.07	99,9558	100	100	73.2934	100	1222	22507	265317513	2006663	1
																									snps	snps without 3 worst
predicted_n	ultraplex_48x	Koeln_1150	1	2788830	2788830	2788830	2788830	0	2790390	2788830	1560	0.0559	99,9902	99.9442	100	99.9442	100	11	20536	233831498	2788830	1	99.9163	99.9857	180.2	78.4286
random_n	ultraplex_48x	Koeln_1150	4	1564	1987158	694065,75	393770,5	811966,04	2790390	2776263	14127	0.5063	99,9854	99.5013	100	71.2415	100	338	22293	257662682	1987158	1	99.5556	99.69	2706
original_n	ultraplex_48x	Koeln_1150	35	101	991112	80931,34	320	209448,35	2790390	2832597	-42207	-1.5126	99,9157	100	100	35.5214	99.9982	2380	116304	667747315	686448	2
predicted_n	ultraplex_48x	Koeln_1239	2	20731	2744912	1382821,5	1382821,5	1362090,5	2765676	2765643	33	0.0012	99,9901	100	100	99.2504	100	52	23463	263933426	2744912	1
random_n	ultraplex_48x	Koeln_1239	9	166	2733728	308488	2136	857478,32	2765676	2776392	-10716	-0.3875	99,9818	99.7086	99.3176	98.1682	99.3093	460	22394	260139253	2733728	1
original_n	ultraplex_48x	Koeln_1239	21	111	1343900	149982,29	475	337079,34	2765676	3149628	-383952	-13.8828	99,7861	100	99.4996	48.7804	100	6638	83443	661821940	807182	2
predicted_n	ultraplex_48x	Koeln_1278	4	2473	2816598	706279,25	3023	1218393,12	2825117	2825117	0	0	99,9865	100	100	99.7274	100	194	22789	243495144	2816598	1
random_n	ultraplex_48x	Koeln_1278	17	104	2271474	165004,88	2200	535603,06	2825117	2805083	20034	0.7091	99,9788	99.8283	100	80.9391	100	515	22626	260281697	2271474	1
original_n	ultraplex_48x	Koeln_1278	32	104	673618	89001,81	539	212949,87	2825117	2848058	-22941	-0.812	99,9597	100	99.4934	23.5313	98.6877	1065	147674	667720477	635282	3
predicted_n	ultraplex_48x	Koeln_1313	1	2734194	2734194	2734194	2734194	0	2734199	2734194	5	0.0002	99,9900	100	100	100	100	25	11728	165348673	2734194	1
random_n	ultraplex_48x	Koeln_1313	25	106	2080311	111349,64	1628	410533,86	2734199	2783741	-49542	-1.8119	99,9447	100	98.605	74.8458	98.3683	1453	22518	263776523	2080311	1
original_n	ultraplex_48x	Koeln_1313	32	106	813937	84593,34	2378,5	172610,22	2734199	2706987	27212	0.9952	99,9780	98.812	99.8044	29.7039	99.7818	490	116183	635869535	301161	3
predicted_n	ultraplex_48x	Koeln_1352	1	2945531	2945531	2945531	2945531	0	2948281	2945531	2750	0.0933	99,9900	99.9075	100	99.9075	100	113	20137	152808872	2945531	1
random_n	ultraplex_48x	Koeln_1352	25	114	958515	116751,48	536	271380,55	2948281	2918787	29494	1.0004	99,9831	98.8187	99.8103	32.5077	99.9765	378	22653	263114344	847160	2
original_n	ultraplex_48x	Koeln_1352	52	114	923248	57051,87	1432	157408,5	2948281	2966697	-18416	-0.6246	99,8836	100	100	31.0381	99.1162	3447	229222	808553044	311050	3
predicted_n	ultraplex_48x	Koeln_1452	11	1308	1401654	268023,82	78485	400057,57	2949972	2948262	1710	0.058	99,9796	100	100	47.8834	100	541	14580	77772695	658091	2
random_n	ultraplex_48x	Koeln_1452	15	325	1729114	193424,2	1740	453595,28	2949972	2901363	48609	1.6478	99,9909	98.4841	100	58.7962	100	151	22357	262397075	1729114	1
original_n	ultraplex_48x	Koeln_1452	39	121	759229	74280,92	1995	170442,37	2949972	2896956	53016	1.7972	99,9695	97.9307	99.7194	25.4993	99.0666	821	281353	885268803	441285	3
predicted_n	ultraplex_48x	Koeln_1484	6	2473	869943	451581,67	489290,5	366889,37	2712116	2709490	2626	0.0968	99,9900	99.9203	100	32.0762	100	61	12829	96818304	850627	2
random_n	ultraplex_48x	Koeln_1484	8	101	1392167	337367,88	1362	581309,57	2712116	2698943	13173	0.4857	99,9721	99.4613	99.943	51.3606	100	683	22283	261671686	1392167	1
original_n	ultraplex_48x	Koeln_1484	29	102	1381075	100701,17	678	282548,7	2712116	2920334	-208218	-7.6773	99,8334	100	99.8715	50.6048	99.3828	4850	138553	900706560	584062	2
predicted_n	ultraplex_48x	Koeln_1559	15	171	1416325	191837,8	16511	377143,22	2883314	2877567	5747	0.1993	99,9887	99.7237	99.9232	49.1173	99.9921	273	20332	157352150	736979	2
random_n	ultraplex_48x	Koeln_1559	3	2370	2844715	958781,33	29259	1333601,66	2883314	2876344	6970	0.2417	99,9906	99.6304	99.8688	98.5334	99.8674	167	22408	262829443	2844715	1
original_n	ultraplex_48x	Koeln_1559	38	129	679603	75395,97	1700	168185,2	2883314	2865047	18267	0.6335	99,9395	98.8136	99.4338	23.5794	100	1693	92740	717742449	447207	3
predicted_n	ultraplex_48x	Koeln_794	1	2760757	2760757	2760757	2760757	0	2760735	2760757	-22	-0.0008	99,9900	99.9935	99.9932	99.9935	99.9932	93	24192	265505096	2760757	1
random_n	ultraplex_48x	Koeln_794	4	2199	2763865	703521,75	24011,5	1189617,61	2760735	2814087	-53352	-1.9325	99,9431	100	99.3111	99.4877	99.3628	1478	22465	262729984	2763865	1
original_n	ultraplex_48x	Koeln_794	33	114	786606	85038,21	804	206266,44	2760735	2806261	-45526	-1.6491	99,9427	100	99.0827	28.1712	98.8691	1548	67340	467246533	637741	2
predicted_n	ultraplex_48x	Koeln_818	21	158	706920	137548,67	40668	194393,74	2896381	2888522	7859	0.2713	99,9847	99.6738	99.9411	24.4088	100	439	20654	167393476	414724	3
random_n	ultraplex_48x	Koeln_818	1	2887540	2887540	2887540	2887540	0	2896381	2887540	8841	0.3052	99,9734	99.4221	99.7183	99.4221	99.7183	729	22358	258394662	2887540	1
original_n	ultraplex_48x	Koeln_818	29	158	1036760	102994,45	3629	238742	2896381	2986839	-90458	-3.1231	99,8594	100	99.9949	35.9262	100	4128	61666	415457400	778994	2

### Sheet: Reference
Single-species, real data
Type	Type_2	Name	Contigs	Shortest	Longest	Mean	Median	Stddev	Assembly_Length	Assembled_Reads	Assembled_bp	N50	L50
barcoded	ultraplex_10x	Koeln_1097	1	2804489	2804489	2804489	2804489	0	2804489	79941	683239280	2804489	1
barcoded	ultraplex_10x	Koeln_1106	2	27268	2819688	1423478	1423478	1396210	2846956	51986	370055695	2819688	1
barcoded	ultraplex_10x	Koeln_1322	2	27267	2853973	1440620	1440620	1413353	2881240	68512	639436252	2853973	1
barcoded	ultraplex_10x	Koeln_1405	2	27268	2860128	1443698	1443698	1416430	2887396	56899	494407218	2860128	1
barcoded	ultraplex_10x	Koeln_1435	3	27268	2870100	977425,67	34909	1338326,49	2932277	66112	561320379	2870100	1
barcoded	ultraplex_10x	Koeln_1442	1	2871741	2871741	2871741	2871741	0	2871741	64216	587537156	2871741	1
barcoded	ultraplex_10x	Koeln_1525	2	27159	2863573	1445366	1445366	1418207	2890732	46963	412589781	2863573	1
barcoded	ultraplex_10x	Koeln_419	2	2348	2823088	1412718	1412718	1410370	2825436	90272	701328493	2823088	1
barcoded	ultraplex_10x	Koeln_774	1	2824060	2824060	2824060	2824060	0	2824060	64696	492539048	2824060	1
barcoded	ultraplex_10x	Koeln_844	2	27266	2870548	1448907	1448907	1421641	2897814	71733	589434855	2870548	1
barcoded	ultraplex_48x	Koeln_1033	18	141	1306790	158403,61	1064,5	395758,89	2851265	151346	599317273	1222918	2
barcoded	ultraplex_48x	Koeln_1073	13	140	987186	211938,62	20730	333866,8	2755202	123716	760014307	793760	2
barcoded	ultraplex_48x	Koeln_1108	1	2669695	2669695	2669695	2669695	0	2669695	101701	633931888	2669695	1
barcoded	ultraplex_48x	Koeln_1150	35	101	991112	80931,34	320	209448,35	2832597	116304	667747315	686448	2
barcoded	ultraplex_48x	Koeln_1186	8	607	1741837	346959,5	9078	617842,97	2775676	146879	747819295	1741837	1
barcoded	ultraplex_48x	Koeln_1209	3	122	2687868	913010,33	51041	1255186,04	2739031	105320	789490840	2687868	1
barcoded	ultraplex_48x	Koeln_1239	21	111	1343900	149982,29	475	337079,34	3149628	83443	661821940	807182	2
barcoded	ultraplex_48x	Koeln_1278	32	104	673618	89001,81	539	212949,87	2848058	147674	667720477	635282	3
barcoded	ultraplex_48x	Koeln_1313	32	106	813937	84593,34	2378,5	172610,22	2706987	116183	635869535	301161	3
barcoded	ultraplex_48x	Koeln_1352	52	114	923248	57051,87	1432	157408,5	2966697	229222	808553044	311050	3
barcoded	ultraplex_48x	Koeln_1395	11	135	1980674	252619,18	16927	574027,78	2778811	119557	803221285	1980674	1
barcoded	ultraplex_48x	Koeln_1433	6	1392	2154493	460620	60104	776055,81	2763720	107993	606508276	2154493	1
barcoded	ultraplex_48x	Koeln_1452	39	121	759229	74280,92	1995	170442,37	2896956	281353	885268803	441285	3
barcoded	ultraplex_48x	Koeln_1484	29	102	1381075	100701,17	678	282548,7	2920334	138553	900706560	584062	2
barcoded	ultraplex_48x	Koeln_1500	11	122	2165974	252105,91	543	626400,01	2773165	203532	804849573	2165974	1
barcoded	ultraplex_48x	Koeln_1522	17	117	905875	162685,29	61184	265034,94	2765650	108047	775525598	812368	2
barcoded	ultraplex_48x	Koeln_1539	29	104	1301682	95005,59	378	300869,71	2755162	119599	637579209	1070511	2
barcoded	ultraplex_48x	Koeln_1559	38	129	679603	75395,97	1700	168185,2	2865047	92740	717742449	447207	3
barcoded	ultraplex_48x	Koeln_1572	3	1019	1794857	950838	1056638	736142,61	2852514	146660	1018445380	1794857	1
barcoded	ultraplex_48x	Koeln_1591	19	158	986143	152070,58	6429	284400,82	2889341	93589	671833892	855120	2
barcoded	ultraplex_48x	Koeln_1612	15	126	1403489	182051,33	3407	374369,03	2730770	153014	719856751	1403489	1
barcoded	ultraplex_48x	Koeln_1632	8	163	1532704	343949,63	2361	517953,83	2751597	178038	851875629	1532704	1
barcoded	ultraplex_48x	Koeln_1654	26	141	880240	110043,69	1058	244135,74	2861136	152149	733972366	801492	2
barcoded	ultraplex_48x	Koeln_248	1	2933431	2933431	2933431	2933431	0	2933431	73886	443099556	2933431	1
barcoded	ultraplex_48x	Koeln_274	2	17297	2768425	1392861	1392861	1375564	2785722	139147	624095198	2768425	1
barcoded	ultraplex_48x	Koeln_296	1	2819271	2819271	2819271	2819271	0	2819271	77706	473307930	2819271	1
barcoded	ultraplex_48x	Koeln_322	1	2821897	2821897	2821897	2821897	0	2821897	93693	586720999	2821897	1
barcoded	ultraplex_48x	Koeln_338	1	2814289	2814289	2814289	2814289	0	2814289	136761	688031576	2814289	1
barcoded	ultraplex_48x	Koeln_378	1	2752371	2752371	2752371	2752371	0	2752371	166943	833527448	2752371	1
barcoded	ultraplex_48x	Koeln_403	2	25704	2752649	1389176,5	1389176,5	1363472,5	2778353	154304	616861519	2752649	1
barcoded	ultraplex_48x	Koeln_426	1	2842294	2842294	2842294	2842294	0	2842294	96319	599815084	2842294	1
barcoded	ultraplex_48x	Koeln_462	1	2848802	2848802	2848802	2848802	0	2848802	163837	640683346	2848802	1
barcoded	ultraplex_48x	Koeln_490	1	2706372	2706372	2706372	2706372	0	2706372	89701	572053155	2706372	1
barcoded	ultraplex_48x	Koeln_522	2	17906	2781567	1399736,5	1399736,5	1381830,5	2799473	92297	673129278	2781567	1
barcoded	ultraplex_48x	Koeln_551	1	2840056	2840056	2840056	2840056	0	2840056	51663	394792017	2840056	1
barcoded	ultraplex_48x	Koeln_591	2	20651	2720521	1370586	1370586	1349935	2741172	129480	659494955	2720521	1
barcoded	ultraplex_48x	Koeln_620	2	20730	2779491	1400110,5	1400110,5	1379380,5	2800221	97351	571282423	2779491	1
barcoded	ultraplex_48x	Koeln_644	2	17906	2738811	1378358,5	1378358,5	1360452,5	2756717	67493	467831190	2738811	1
barcoded	ultraplex_48x	Koeln_678	2	25502	2798467	1411984,5	1411984,5	1386482,5	2823969	63936	495914657	2798467	1
barcoded	ultraplex_48x	Koeln_719	2	20654	2765659	1393156,5	1393156,5	1372502,5	2786313	84983	472249565	2765659	1
barcoded	ultraplex_48x	Koeln_764	2	3840	2810886	1407363	1407363	1403523	2814726	94112	686885464	2810886	1
barcoded	ultraplex_48x	Koeln_794	33	114	786606	85038,21	804	206266,44	2806261	67340	467246533	637741	2
barcoded	ultraplex_48x	Koeln_818	29	158	1036760	102994,45	3629	238742	2986839	61666	415457400	778994	2
barcoded	ultraplex_48x	Koeln_830	1	2747796	2747796	2747796	2747796	0	2747796	121936	670757556	2747796	1
barcoded	ultraplex_48x	Koeln_883	3	1308	2774419	931018,33	17328	1303497,52	2793055	80049	525687973	2774419	1
barcoded	ultraplex_48x	Koeln_926	3	1308	2777431	928924,33	8034	1307094,48	2786773	64404	554458925	2777431	1
barcoded	ultraplex_48x	Koeln_967	1	2803938	2803938	2803938	2803938	0	2803938	53398	516427017	2803938	1
barcoded	ultraplex_48x	Koeln_996	14	272	1097431	196503,14	9265,5	353783,4	2751044	139356	769566261	939694	2
barcoded_redo	ultraplex_48x	Koeln_1150	1	2790390	2790390	2790390	2790390	0	2790390	77194	955779299	2790390	1
barcoded_redo	ultraplex_48x	Koeln_1239	2	20731	2744945	1382838	1382838	1362107	2765676	144947	1516292612	2744945	1
barcoded_redo	ultraplex_48x	Koeln_1278	4	2473	2816598	706279,25	3023	1218393,12	2825117	130220	959369247	2816598	1
barcoded_redo	ultraplex_48x	Koeln_1313	1	2734199	2734199	2734199	2734199	0	2734199	57299	539128737	2734199	1
barcoded_redo	ultraplex_48x	Koeln_1352	1	2948281	2948281	2948281	2948281	0	2948281	88393	891272874	2948281	1
barcoded_redo	ultraplex_48x	Koeln_1452	1	2949972	2949972	2949972	2949972	0	2949972	99091	1000054127	2949972	1
barcoded_redo	ultraplex_48x	Koeln_1484	2	2473	2709643	1356058	1356058	1353585	2712116	112201	1016776797	2709643	1
barcoded_redo	ultraplex_48x	Koeln_1559	1	2883314	2883314	2883314	2883314	0	2883314	125358	1210198651	2883314	1
barcoded_redo	ultraplex_48x	Koeln_794	1	2760735	2760735	2760735	2760735	0	2760735	159533	1432358039	2760735	1
barcoded_redo	ultraplex_48x	Koeln_818	1	2896381	2896381	2896381	2896381	0	2896381	110621	1215742868	2896381	1

### Sheet: Sheet3
Single-species, real data
Type	Type_2	Name	Contigs	Shortest	Longest	Mean	Median	Stddev	Original_Length	Assembly_Length	Diff	Diff(%)	Weighted_IDY(%)	Coverage_Original	Coverage_Assembly	Coverage_Original_Longest	Coverage_Assembly_Longest	SNPs	Assembled_Reads	Assembled_bp	N50	L50
predicted	ultraplex_36x	15U000777	11	134	957326	253881,55	66224	327508,85	2795671	2792697	2974	0.1064	99,9879	99.9186	100	34.249	100	255	11511	78588742	829655	2
predicted	ultraplex_36x	15U068479	2	20653	2788058	1404355,5	1404355,5	1383702,5	2808803	2808711	92	0.0033	99,9871	100	100	99.2699	100	159	14857	124122470	2788058	1
predicted	ultraplex_36x	18019F	2	20731	2744715	1382723	1382723	1361992	2765446	2765446	0	0	100,0000	100	100	99.2504	100	0	33493	353994081	2744715	1
predicted	ultraplex_36x	1-MAF	2	17305	2799927	1408616	1408616	1391311	2817232	2817232	0	0	99,9966	100	100	99.3952	100	98	33877	420381752	2799927	1
predicted	ultraplex_36x	54-JVA	2	19758	2737229	1378493,5	1378493,5	1358735,5	2756987	2756987	0	0	99,9970	100	100	99.2922	100	84	20889	216200676	2737229	1
predicted	ultraplex_36x	5-LNE	1	2754804	2754804	2754804	2754804	0	2763545	2754804	8741	0.3163	99,9539	99.988	100	99.988	100	1260	21700	290134604	2754804	1
predicted	ultraplex_36x	62-RMBR	1	2940556	2940556	2940556	2940556	0	2939248	2940556	-1308	-0.0445	99,9895	100	100	100	100	80	54221	389425449	2940556	1
predicted	ultraplex_36x	A426	2	25109	2858365	1441737	1441737	1416628	2883474	2883474	0	0	99,9973	100	100	99.1567	100	77	25787	235733601	2858365	1
predicted	ultraplex_36x	B021	3	2473	2799789	935198	3332	1318464,99	2805594	2805594	0	0	100,0000	100	100	99.7995	100	0	31476	292878642	2799789	1
predicted	ultraplex_36x	HSPAU_24_1	2	27480	2769501	1398490,5	1398490,5	1371010,5	2796981	2796981	0	0	100,0000	100	100	99.0175	100	0	28317	308431498	2769501	1
predicted	ultraplex_36x	HSPAU_27	2	20403	2742185	1381294	1381294	1360891	2762588	2762588	0	0	100,0000	100	100	99.2615	100	0	18845	176914466	2742185	1
predicted	ultraplex_36x	HSPAU_31	2	23060	2855414	1439237	1439237	1416177	2878484	2878474	10	0.0003	99,9897	100	100	99.2263	100	31	23839	235194618	2855414	1
predicted	ultraplex_36x	HSPAU_4	2	25060	2809467	1417263,5	1417263,5	1392203,5	2834527	2834527	0	0	99,9867	100	100	99.1253	100	104	25652	246083052	2809467	1
predicted	ultraplex_36x	HUVDR_10	1	2751415	2751415	2751415	2751415	0	2751415	2751415	0	0	100,0000	100	100	100	100	0	31214	258886304	2751415	1
predicted	ultraplex_36x	HUVDR_43	1	2760643	2760643	2760643	2760643	0	2760643	2760643	0	0	100,0000	100	100	100	100	0	26159	274931075	2760643	1
predicted	ultraplex_36x	HUVM_13	1	2765256	2765256	2765256	2765256	0	2765256	2765256	0	0	100,0000	100	100	100	100	0	52403	965084049	2765256	1
predicted	ultraplex_36x	HUVM_39	2	21630	2864757	1443193,5	1443193,5	1421563,5	2886387	2886387	0	0	99,9897	100	100	99.278	100	13	27599	281080396	2864757	1
predicted	ultraplex_36x	HUVM_47	2	20739	2785051	1402895	1402895	1382156	2805849	2805790	59	0.0021	99,9901	100	100	99.2655	100	8	20037	156638934	2785051	1
predicted	ultraplex_36x	Koeln_1231	1	2813684	2813684	2813684	2813684	0	2813684	2813684	0	0	100,0000	100	100	100	100	0	55161	541203423	2813684	1
predicted	ultraplex_36x	Koeln_1532	2	20685	2737954	1379319,5	1379319,5	1358634,5	2758683	2758639	44	0.0016	99,9965	100	100	99.2583	100	100	22638	231167390	2737954	1
predicted	ultraplex_36x	Koeln_1775	1	2774473	2774473	2774473	2774473	0	2774472	2774473	-1	0	99,9900	100	100	100	100	2	28618	250770866	2774473	1
predicted	ultraplex_36x	Koeln_440	1	2750593	2750593	2750593	2750593	0	2750586	2750593	-7	-0.0003	99,9900	100	100	100	100	155	23683	198831416	2750593	1
predicted	ultraplex_36x	Koeln_758	2	20731	2789232	1404981,5	1404981,5	1384250,5	2809963	2809963	0	0	99,9901	100	100	99.2622	100	9	29916	310960514	2789232	1
predicted	ultraplex_36x	Koeln_950	1	2693221	2693221	2693221	2693221	0	2693221	2693221	0	0	100,0000	100	100	100	100	0	40438	481152714	2693221	1
predicted	ultraplex_36x	Leeds_13	2	20653	2732632	1376642,5	1376642,5	1355989,5	2753285	2753285	0	0	100,0000	100	100	99.2499	100	0	25212	262912992	2732632	1
predicted	ultraplex_36x	Leeds_5	2	19751	2734731	1377241	1377241	1357490	2754482	2754482	0	0	99,9970	100	100	99.2918	100	84	22190	237676143	2734731	1
predicted	ultraplex_36x	Leeds_9	1	2850049	2850049	2850049	2850049	0	2850049	2850049	0	0	100,0000	100	100	100	100	0	40607	270383292	2850049	1
predicted	ultraplex_36x	PH124	1	2816485	2816485	2816485	2816485	0	2816485	2816485	0	0	100,0000	100	100	100	100	0	41462	284477659	2816485	1
predicted	ultraplex_36x	PH186	2	26962	2734600	1380781	1380781	1353819	2761596	2761562	34	0.0012	99,9886	100	100	99.399	100	113	24368	270742391	2734600	1
predicted	ultraplex_36x	PH76	2	22990	2779813	1401401,5	1401401,5	1378411,5	2765543	2802803	-37260	-1.3473	99,9975	99.9613	98.6325	99.13	98.6212	50	25433	264417853	2779813	1
predicted	ultraplex_36x	SAB10846	2	2168	2858587	1430377,5	1430377,5	1428209,5	2860397	2860755	-358	-0.0125	99,9992	100	99.9876	99.9243	99.9875	5	24429	238414961	2858587	1
predicted	ultraplex_36x	SAB19060	2	4442	2858766	1431604	1431604	1427162	2863208	2863208	0	0	100,0000	100	100	99.8449	100	0	21881	209952751	2858766	1
predicted	ultraplex_36x	UFREI_1043	114	101	356571	24180,96	628	58452,47	2828758	2756629	72129	2.5498	99,9920	98.0636	100	12.6052	100	168	6668	25407502	121269	6
predicted	ultraplex_36x	UFREI_153	4	24519	1229414	677389,75	727813	506168,73	2701255	2709559	-8304	-0.3074	99,8887	100	100	46.0426	100	2971	17836	196098298	1107794	2
predicted	ultraplex_36x	UFREI_609	1	2867179	2867179	2867179	2867179	0	2867237	2867179	58	0.002	99,9900	100	100	100	100	7	40075	320957115	2867179	1
predicted	ultraplex_36x	UFREI_610	1	2713055	2713055	2713055	2713055	0	2713055	2713055	0	0	100,0000	100	100	100	100	0	36989	411722799	2713055	1
