## Supplementary Table 5 (used genomes) for "Increasing the efficiency of long-read sequencing for hybrid assembly with k-mer-based multiplexing"

### Sheet: Multi-species
Genomes used for simulation
Bacterium	Accession	Name
Enterococcus faecalis	GCF_000007785.1	ASM778v1
Enterococcus faecium	GCF_000174395.2	ASM17439v2
Escherichia coli	GCF_000005845.2	ASM584v2
Klebsiella oxytoca	GCF_001022195.1	ASM102219v1
Klebsiella pneumoniae	GCF_000240185.1	ASM24018v2
Proteus mirabilis	GCA_000069965.1	ASM6996v1
Serratia marcescens	GCF_000513215.1	DB11
Staphylococcus aureus	GCF_000013425.1	ASM1342v1
Staphylococcus epidermis	GCF_000007645.1	ASM764v1
Streptococcus pneumoniae	GCF_000007045.1	ASM704v1

### Sheet: Single-species
Genomes used for simulation
Bacterium	Accession	Name
Staphylococcus aureus	GCF_000009005.1	ASM900v1
Staphylococcus aureus	GCF_000009585.1	ASM958v1
Staphylococcus aureus	GCF_000009645.1	ASM964v1
Staphylococcus aureus	GCF_000009665.1	ASM966v1
Staphylococcus aureus	GCF_000010445.1	ASM1044v1
Staphylococcus aureus	GCF_000010465.1	ASM1046v1
Staphylococcus aureus	GCF_000011265.1	ASM1126v1
Staphylococcus aureus	GCF_000011505.1	ASM1150v1
Staphylococcus aureus	GCF_000011525.1	ASM1152v1
Staphylococcus aureus	GCF_000012045.1	ASM1204v1
Staphylococcus aureus	GCF_000013425.1	ASM1342v1
Staphylococcus aureus	GCF_000013465.1	ASM1346v1
Staphylococcus aureus	GCF_000016805.1	ASM1680v1
Staphylococcus aureus	GCF_000017085.1	ASM1708v1
Staphylococcus aureus	GCF_000017125.1	ASM1712v1
Staphylococcus aureus	GCF_000024585.1	ASM2458v1
Staphylococcus aureus	GCF_000025145.1	ASM2514v1
Staphylococcus aureus	GCF_000027045.1	ASM2704v1
Staphylococcus aureus	GCF_000144955.1	ASM14495v1
Staphylococcus aureus	GCF_000145595.1	ASM14559v1
Staphylococcus aureus	GCF_000159535.2	ASM15953v2
Staphylococcus aureus	GCF_000160335.2	ASM16033v2
Staphylococcus aureus	GCF_000189455.2	ASM18945v3
Staphylococcus aureus	GCF_000204665.1	ASM20466v1
Staphylococcus aureus	GCF_000210315.1	ASM21031v1
Staphylococcus aureus	GCF_000237125.1	ASM23712v1
Staphylococcus aureus	GCF_000237265.1	ASM23726v1
Staphylococcus aureus	GCF_000239235.1	ASM23923v1
Staphylococcus aureus	GCF_000245495.1	ASM24549v1
Staphylococcus aureus	GCF_000253135.1	ASM25313v1
Staphylococcus aureus	GCF_000284535.1	ASM28453v1
Staphylococcus aureus	GCF_000296595.1	ASM29659v1
Staphylococcus aureus	GCF_000382965.1	ASM38296v1
Staphylococcus aureus	GCF_000382985.1	ASM38298v1
Staphylococcus aureus	GCF_000383005.1	ASM38300v1
Staphylococcus aureus	GCF_000412775.1	ASM41277v1
Staphylococcus aureus	GCF_000418345.1	ASM41834v1
Staphylococcus aureus	GCF_000452385.2	ASM45238v2
Staphylococcus aureus	GCF_000462955.1	ASM46295v1
Staphylococcus aureus	GCF_000463055.1	ASM46305v1
Staphylococcus aureus	GCF_000470845.1	ASM47084v1
Staphylococcus aureus	GCF_000470865.1	ASM47086v1
Staphylococcus aureus	GCF_000485885.1	ASM48588v1
Staphylococcus aureus	GCF_000568455.1	ASM56845v1
Staphylococcus aureus	GCF_000597965.1	ASM59796v1
Staphylococcus aureus	GCF_000626615.1	ASM62661v1
Staphylococcus aureus	GCF_000695215.1	ASM69521v1
Staphylococcus aureus	GCF_000695875.1	ASM69587v1
Staphylococcus aureus	GCF_000737615.1	ASM73761v1
Staphylococcus aureus	GCF_000746505.1	ASM74650v1
Staphylococcus aureus	GCF_000756205.1	ASM75620v1
Staphylococcus aureus	GCF_000769575.1	ASM76957v1
Staphylococcus aureus	GCF_000772025.1	ASM77202v1
Staphylococcus aureus	GCF_000815045.1	ASM81504v1
Staphylococcus aureus	GCF_000815085.1	ASM81508v1
Staphylococcus aureus	GCF_000815125.1	ASM81512v1
Staphylococcus aureus	GCF_000815165.1	ASM81516v1
Staphylococcus aureus	GCF_000815205.1	ASM81520v1
Staphylococcus aureus	GCF_000815245.1	ASM81524v1
Staphylococcus aureus	GCF_000828035.1	ASM82803v1
Staphylococcus aureus	GCF_000953255.1	Staphylococcus	Aureus_Sa_ILRI_217
Staphylococcus aureus	GCF_000967325.1	ASM96732v1
Staphylococcus aureus	GCF_000967345.1	ASM96734v1
Staphylococcus aureus	GCF_000967365.1	ASM96736v1
Staphylococcus aureus	GCF_000967385.1	ASM96738v1
Staphylococcus aureus	GCF_000967405.1	ASM96740v1
Staphylococcus aureus	GCF_000969225.1	ASM96922v1
Staphylococcus aureus	GCF_001021875.1	ASM102187v1
Staphylococcus aureus	GCF_001021895.1	ASM102189v1
Staphylococcus aureus	GCF_001027045.1	ASM102704v1
Staphylococcus aureus	GCF_001027105.1	ASM102710v1
Staphylococcus aureus	GCF_001045795.2	ASM104579v2
Staphylococcus aureus	GCF_001045995.2	ASM104599v2
Staphylococcus aureus	GCF_001046095.2	ASM104609v2
Staphylococcus aureus	GCF_001183705.1	ASM118370v1
Staphylococcus aureus	GCF_001278745.1	ASM127874v1
Staphylococcus aureus	GCF_001281145.1	ASM128114v1
Staphylococcus aureus	GCF_001296985.1	ASM129698v1
Staphylococcus aureus	GCF_001298325.2	ASM129832v2
Staphylococcus aureus	GCF_001307235.1	ASM130723v1
Staphylococcus aureus	GCF_001444345.1	ASM144434v1
Staphylococcus aureus	GCF_001456215.1	ASM145621v1
Staphylococcus aureus	GCF_001457495.1	NCTC13435
Staphylococcus aureus	GCF_001465635.1	ASM146563v1
Staphylococcus aureus	GCF_001465675.1	ASM146567v1
Staphylococcus aureus	GCF_001465755.1	ASM146575v1
Staphylococcus aureus	GCF_001515665.1	ASM151566v1
Staphylococcus aureus	GCF_001515685.1	ASM151568v1
Staphylococcus aureus	GCF_001515705.1	ASM151570v1
Staphylococcus aureus	GCF_001515745.1	ASM151574v1
Staphylococcus aureus	GCF_001515765.1	ASM151576v1
Staphylococcus aureus	GCF_001548295.1	ASM154829v1
Staphylococcus aureus	GCF_001548415.1	ASM154841v1
Staphylococcus aureus	GCF_001549655.1	ASM154965v1
Staphylococcus aureus	GCF_001549675.1	ASM154967v1
Staphylococcus aureus	GCF_001558795.1	ASM155879v1
Staphylococcus aureus	GCF_001580495.1	ASM158049v1
Staphylococcus aureus	GCF_001580515.1	ASM158051v1
Staphylococcus aureus	GCF_001594205.1	ASM159420v1
Staphylococcus aureus	GCF_001611325.1	ASM161132v1
Staphylococcus aureus	GCF_001611345.1	ASM161134v1
Staphylococcus aureus	GCF_001611365.1	ASM161136v1
Staphylococcus aureus	GCF_001611385.1	ASM161138v1
Staphylococcus aureus	GCF_001611405.1	ASM161140v1
Staphylococcus aureus	GCF_001611425.1	ASM161142v1
Staphylococcus aureus	GCF_001618305.1	ASM161830v1
Staphylococcus aureus	GCF_001640885.1	ASM164088v1
Staphylococcus aureus	GCF_001640905.1	ASM164090v1
Staphylococcus aureus	GCF_001640925.1	ASM164092v1
Staphylococcus aureus	GCF_001641025.1	ASM164102v1
Staphylococcus aureus	GCF_001656045.1	ASM165604v1
Staphylococcus aureus	GCF_001656075.1	ASM165607v1
Staphylococcus aureus	GCF_001717725.1	ASM171772v2
Staphylococcus aureus	GCF_001717975.1	ASM171797v2
Staphylococcus aureus	GCF_001725965.1	ASM172596v1
Staphylococcus aureus	GCF_001735655.2	ASM173565v2
Staphylococcus aureus	GCF_001879545.1	ASM187954v1
Staphylococcus aureus	GCF_001880265.1	ASM188026v1
Staphylococcus aureus	GCF_001887075.1	ASM188707v1
Staphylococcus aureus	GCF_001900185.1	ASM190018v1
Staphylococcus aureus	GCF_001956755.1	ASM195675v1
Staphylococcus aureus	GCF_001956815.1	ASM195681v1
Staphylococcus aureus	GCF_001975005.1	ASM197500v1
Staphylococcus aureus	GCF_001975045.1	ASM197504v1
Staphylococcus aureus	GCF_001986135.1	ASM198613v1
Staphylococcus aureus	GCF_002000565.1	ASM200056v1
Staphylococcus aureus	GCF_002000585.1	ASM200058v1
Staphylococcus aureus	GCF_002000605.1	ASM200060v1
Staphylococcus aureus	GCF_002000625.1	ASM200062v1
Staphylococcus aureus	GCF_002000645.1	ASM200064v1
Staphylococcus aureus	GCF_002000665.1	ASM200066v1
Staphylococcus aureus	GCF_002000685.1	ASM200068v1
Staphylococcus aureus	GCF_002000705.1	ASM200070v1
Staphylococcus aureus	GCF_002000725.1	ASM200072v1
Staphylococcus aureus	GCF_002000745.1	ASM200074v1
Staphylococcus aureus	GCF_002000765.1	ASM200076v1
Staphylococcus aureus	GCF_002000785.1	ASM200078v1
Staphylococcus aureus	GCF_002000805.1	ASM200080v1
Staphylococcus aureus	GCF_002000825.1	ASM200082v1
Staphylococcus aureus	GCF_002000845.1	ASM200084v1
Staphylococcus aureus	GCF_002000865.1	ASM200086v1
Staphylococcus aureus	GCF_002025125.1	ASM202512v1
Staphylococcus aureus	GCF_002025145.1	ASM202514v1
Staphylococcus aureus	GCF_002085525.1	ASM208552v1
Staphylococcus aureus	GCF_002088995.1	ASM208899v1
Staphylococcus aureus	GCF_002089035.1	ASM208903v1
Staphylococcus aureus	GCF_002089055.1	ASM208905v1
Staphylococcus aureus	GCF_002089075.1	ASM208907v1
Staphylococcus aureus	GCF_002089095.1	ASM208909v1
Staphylococcus aureus	GCF_002089115.1	ASM208911v1
Staphylococcus aureus	GCF_002097595.1	ASM209759v1
Staphylococcus aureus	GCF_002140115.1	ASM214011v1
Staphylococcus aureus	GCF_002202075.1	ASM220207v1
Staphylococcus aureus	GCF_002202095.1	ASM220209v1
Staphylococcus aureus	GCF_002204555.1	ASM220455v1
Staphylococcus aureus	GCF_002204575.1	ASM220457v1
Staphylococcus aureus	GCF_002209325.1	ASM220932v1
Staphylococcus aureus	GCF_002214665.1	ASM221466v1
Staphylococcus aureus	GCF_002310395.1	ASM231039v1
Staphylococcus aureus	GCF_002310435.1	ASM231043v1
Staphylococcus aureus	GCF_002355355.1	ASM235535v1
Staphylococcus aureus	GCF_002356675.1	ASM235667v1
Staphylococcus aureus	GCF_002386245.1	ASM238624v1
Staphylococcus aureus	GCF_002442975.1	ASM244297v1
Staphylococcus aureus	GCF_002633765.1	ASM263376v1
Staphylococcus aureus	GCF_002633785.1	ASM263378v1
Staphylococcus aureus	GCF_002633805.1	ASM263380v1
Staphylococcus aureus	GCF_002633825.1	ASM263382v1
Staphylococcus aureus	GCF_002633845.1	ASM263384v1
Staphylococcus aureus	GCF_002633865.1	ASM263386v1
Staphylococcus aureus	GCF_002786465.1	ASM278646v1
Staphylococcus aureus	GCF_002786535.1	ASM278653v1
Staphylococcus aureus	GCF_002795285.1	ASM279528v1
Staphylococcus aureus	GCF_002803885.1	ASM280388v1
Staphylococcus aureus	GCF_002850395.1	ASM285039v1
Staphylococcus aureus	GCF_002850415.1	ASM285041v1
Staphylococcus aureus	GCF_900004855.1	BB155
Staphylococcus aureus	GCF_900017775.1	NZAK3
Staphylococcus aureus	GCF_900092595.1	Sa	Newman_UoM
Staphylococcus aureus	GCF_900096745.1	AUS0325
Staphylococcus aureus	GCF_900129335.1	PP_HGAG_QV30_2SC_T4
Staphylococcus aureus

### Sheet: Single-species plus plasmids
Genomes used for simulation
Bacterium	Accession	Name
Staphylococcus aureus	GCA_000009585.1	ASM958v1
Staphylococcus aureus	GCA_000009645.1	ASM964v1
Staphylococcus aureus	GCA_000009665.1	ASM966v1
Staphylococcus aureus	GCA_000011525.1	ASM1152v1
Staphylococcus aureus	GCA_000012045.1	ASM1204v1
Staphylococcus aureus	GCA_000013465.1	ASM1346v1
Staphylococcus aureus	GCA_000016805.1	ASM1680v1
Staphylococcus aureus	GCA_000017085.1	ASM1708v1
Staphylococcus aureus	GCA_000017125.1	ASM1712v1
Staphylococcus aureus	GCA_000024585.1	ASM2458v1
Staphylococcus aureus	GCA_000027045.1	ASM2704v1
Staphylococcus aureus	GCA_000144955.1	ASM14495v1
Staphylococcus aureus	GCA_000159535.2	ASM15953v2
Staphylococcus aureus	GCA_000160335.2	ASM16033v2
Staphylococcus aureus	GCA_000237265.1	ASM23726v1
Staphylococcus aureus	GCA_000239235.1	ASM23923v1
Staphylococcus aureus	GCA_000253135.1	ASM25313v1
Staphylococcus aureus	GCA_000382965.1	ASM38296v1
Staphylococcus aureus	GCA_000382985.1	ASM38298v1
Staphylococcus aureus	GCA_000383005.1	ASM38300v1
Staphylococcus aureus	GCA_000412775.1	ASM41277v1
Staphylococcus aureus	GCA_000418345.1	ASM41834v1
Staphylococcus aureus	GCA_000463055.1	ASM46305v1
Staphylococcus aureus	GCA_000485885.1	ASM48588v1
Staphylococcus aureus	GCA_000568455.1	ASM56845v1
Staphylococcus aureus	GCA_000597965.1	ASM59796v1
Staphylococcus aureus	GCA_000746505.1	ASM74650v1
Staphylococcus aureus	GCA_000756205.1	ASM75620v1
Staphylococcus aureus	GCA_000967325.1	ASM96732v1
Staphylococcus aureus	GCA_000967345.1	ASM96734v1
Staphylococcus aureus	GCA_000967365.1	ASM96736v1
Staphylococcus aureus	GCA_000967385.1	ASM96738v1
Staphylococcus aureus	GCA_000967405.1	ASM96740v1
Staphylococcus aureus	GCA_001018645.2	ASM101864v2
Staphylococcus aureus	GCA_001018655.2	ASM101865v2
Staphylococcus aureus	GCA_001018735.2	ASM101873v2
Staphylococcus aureus	GCA_001018835.2	ASM101883v2
Staphylococcus aureus	GCA_001019205.2	ASM101920v2
Staphylococcus aureus	GCA_001019255.2	ASM101925v2
Staphylococcus aureus	GCA_001019275.2	ASM101927v2
Staphylococcus aureus	GCA_001019495.2	ASM101949v2
Staphylococcus aureus	GCA_001019575.2	ASM101957v2
Staphylococcus aureus	GCA_001021875.1	ASM102187v1
Staphylococcus aureus	GCA_001021895.1	ASM102189v1
Staphylococcus aureus	GCA_001027045.1	ASM102704v1
Staphylococcus aureus	GCA_001027105.1	ASM102710v1
Staphylococcus aureus	GCA_001045795.2	ASM104579v2
Staphylococcus aureus	GCA_001045995.2	ASM104599v2
Staphylococcus aureus	GCA_001046095.2	ASM104609v2
Staphylococcus aureus	GCA_001183705.3	ASM118370v3
Staphylococcus aureus	GCA_001183725.2	ASM118372v2
Staphylococcus aureus	GCA_001278745.1	ASM127874v1
Staphylococcus aureus	GCA_001281145.1	ASM128114v1
Staphylococcus aureus	GCA_001296985.1	ASM129698v1
Staphylococcus aureus	GCA_001307235.1	ASM130723v1
Staphylococcus aureus	GCA_001457495.1	NCTC13435
Staphylococcus aureus	GCA_001465635.1	ASM146563v1
Staphylococcus aureus	GCA_001465675.1	ASM146567v1
Staphylococcus aureus	GCA_001515665.1	ASM151566v1
Staphylococcus aureus	GCA_001515685.1	ASM151568v1
Staphylococcus aureus	GCA_001515705.1	ASM151570v1
Staphylococcus aureus	GCA_001548295.1	ASM154829v1
Staphylococcus aureus	GCA_001548415.1	ASM154841v1
Staphylococcus aureus	GCA_001558795.2	ASM155879v2
Staphylococcus aureus	GCA_001580515.1	ASM158051v1
Staphylococcus aureus	GCA_001611325.1	ASM161132v1
Staphylococcus aureus	GCA_001611365.1	ASM161136v1
Staphylococcus aureus	GCA_001611385.1	ASM161138v1
Staphylococcus aureus	GCA_001611405.1	ASM161140v1
Staphylococcus aureus	GCA_001611425.1	ASM161142v1
Staphylococcus aureus	GCA_001618305.1	ASM161830v1
Staphylococcus aureus	GCA_001640905.1	ASM164090v1
Staphylococcus aureus	GCA_001640925.1	ASM164092v1
Staphylococcus aureus	GCA_001641025.1	ASM164102v1
Staphylococcus aureus	GCA_001641045.1	ASM164104v1
Staphylococcus aureus	GCA_001717645.3	ASM171764v3
Staphylococcus aureus	GCA_001717665.2	ASM171766v2
Staphylococcus aureus	GCA_001717685.3	ASM171768v3
Staphylococcus aureus	GCA_001717705.2	ASM171770v2
Staphylococcus aureus	GCA_001717725.2	ASM171772v2
Staphylococcus aureus	GCA_001717975.3	ASM171797v3
Staphylococcus aureus	GCA_001735655.2	ASM173565v2
Staphylococcus aureus	GCA_001887075.1	ASM188707v1
Staphylococcus aureus	GCA_001956815.1	ASM195681v1
Staphylococcus aureus	GCA_001975005.1	ASM197500v1
Staphylococcus aureus	GCA_001975045.1	ASM197504v1
Staphylococcus aureus	GCA_001986135.1	ASM198613v1
Staphylococcus aureus	GCA_002000565.1	ASM200056v1
Staphylococcus aureus	GCA_002000585.1	ASM200058v1
Staphylococcus aureus	GCA_002000605.1	ASM200060v1
Staphylococcus aureus	GCA_002000625.1	ASM200062v1
Staphylococcus aureus	GCA_002000645.1	ASM200064v1
Staphylococcus aureus	GCA_002000665.1	ASM200066v1
Staphylococcus aureus	GCA_002000685.1	ASM200068v1
Staphylococcus aureus	GCA_002000705.1	ASM200070v1
Staphylococcus aureus	GCA_002000725.1	ASM200072v1
Staphylococcus aureus	GCA_002000745.1	ASM200074v1
Staphylococcus aureus	GCA_002000765.1	ASM200076v1
Staphylococcus aureus	GCA_002000785.1	ASM200078v1
Staphylococcus aureus	GCA_002000805.1	ASM200080v1
Staphylococcus aureus	GCA_002000825.1	ASM200082v1
Staphylococcus aureus	GCA_002000845.1	ASM200084v1
Staphylococcus aureus	GCA_002000865.1	ASM200086v1
Staphylococcus aureus	GCA_002025145.1	ASM202514v1
Staphylococcus aureus	GCA_002140115.1	ASM214011v1
Staphylococcus aureus	GCA_002202075.1	ASM220207v1
Staphylococcus aureus	GCA_002202095.1	ASM220209v1
Staphylococcus aureus	GCA_002214665.1	ASM221466v1
Staphylococcus aureus	GCA_002356675.1	ASM235667v1
Staphylococcus aureus	GCA_002633805.1	ASM263380v1
Staphylococcus aureus	GCA_002633825.1	ASM263382v1
Staphylococcus aureus	GCA_002633865.1	ASM263386v1
Staphylococcus aureus	GCA_002795285.1	ASM279528v1
Staphylococcus aureus	GCA_002803885.1	ASM280388v1
Staphylococcus aureus	GCA_003010475.1	ASM301047v1
Staphylococcus aureus	GCA_003010875.1	ASM301087v1
Staphylococcus aureus	GCA_003029645.1	ASM302964v1
Staphylococcus aureus	GCA_003030065.1	ASM303006v1
Staphylococcus aureus	GCA_003073635.1	ASM307363v1
Staphylococcus aureus	GCA_003073655.1	ASM307365v1
Staphylococcus aureus	GCA_003073755.1	ASM307375v1
Staphylococcus aureus	GCA_003073775.1	ASM307377v1
Staphylococcus aureus	GCA_003111725.1	ASM311172v1
Staphylococcus aureus	GCA_003111745.1	ASM311174v1
Staphylococcus aureus	GCA_003184985.1	ASM318498v1
Staphylococcus aureus	GCA_003185005.1	ASM318500v1
Staphylococcus aureus	GCA_003186125.1	ASM318612v1
Staphylococcus aureus	GCA_003193665.1	ASM319366v1
Staphylococcus aureus	GCA_003193685.1	ASM319368v1
Staphylococcus aureus	GCA_003193705.1	ASM319370v1
Staphylococcus aureus	GCA_003193725.1	ASM319372v1
Staphylococcus aureus	GCA_003193765.1	ASM319376v1
Staphylococcus aureus	GCA_003193885.1	ASM319388v1
Staphylococcus aureus	GCA_003193965.1	ASM319396v1
Staphylococcus aureus	GCA_003194005.1	ASM319400v1
Staphylococcus aureus	GCA_003194025.1	ASM319402v1
Staphylococcus aureus	GCA_003203595.1	ASM320359v1
Staphylococcus aureus	GCA_003203615.1	ASM320361v1
Staphylococcus aureus	GCA_003203635.1	ASM320363v1
Staphylococcus aureus	GCA_003203655.1	ASM320365v1
Staphylococcus aureus	GCA_003203675.1	ASM320367v1
Staphylococcus aureus	GCA_003288395.1	ASM328839v1
Staphylococcus aureus	GCA_003330905.1	ASM333090v1
Staphylococcus aureus	GCA_003347055.1	ASM334705v1
Staphylococcus aureus	GCA_003354865.1	ASM335486v1
Staphylococcus aureus	GCA_003354885.1	ASM335488v1
Staphylococcus aureus	GCA_003354905.1	ASM335490v1
Staphylococcus aureus	GCA_003354925.1	ASM335492v1
Staphylococcus aureus	GCA_003354945.1	ASM335494v1
Staphylococcus aureus	GCA_003354965.1	ASM335496v1
Staphylococcus aureus	GCA_003425545.1	ASM342554v1
Staphylococcus aureus	GCA_003425835.1	ASM342583v1
Staphylococcus aureus	GCA_003425885.1	ASM342588v1
Staphylococcus aureus	GCA_003425915.1	ASM342591v1
Staphylococcus aureus	GCA_003432345.1	ASM343234v1
Staphylococcus aureus	GCA_003573835.1	ASM357383v1
Staphylococcus aureus	GCA_003595365.1	ASM359536v1
Staphylococcus aureus	GCA_003595385.1	ASM359538v1
Staphylococcus aureus	GCA_003595405.1	ASM359540v1
Staphylococcus aureus	GCA_003595425.1	ASM359542v1
Staphylococcus aureus	GCA_003595445.1	ASM359544v1
Staphylococcus aureus	GCA_003595465.1	ASM359546v1
Staphylococcus aureus	GCA_003595485.1	ASM359548v1
Staphylococcus aureus	GCA_003595505.1	ASM359550v1
Staphylococcus aureus	GCA_003609855.1	ASM360985v1
Staphylococcus aureus	GCA_900017775.1	NZAK3
Staphylococcus aureus	GCA_900129335.1	PP_HGAG_QV30_2SC_T4
Staphylococcus aureus	GCA_900155335.1	NZ15MR0322
Staphylococcus aureus	GCA_900324205.1	1_1439
