## Supplementary Table 6 (wrong assembled plasmids) for "Increasing the efficiency of long-read sequencing for hybrid assembly with k-mer-based multiplexing"

### Sheet: Sheet1
Wrong assembled plasmids (simulations)
Method	Name	Run	Assembly_Contigs	Original_ Plasmids	Contig_Diff	# Plasmid/Contig	Issue
'true/predicted	GCA_001278745.1_ASM127874v1	saureus_50x	2	3	-1	Plasmid 2	found inside genomic contig (also in original genome)
'true/predicted	GCA_001887075.1_ASM188707v1	saureus_40x	1	2	-1	Plasmid 2	not found in assembly (plasmid finder negative)
'true/predicted	GCA_001986135.1_ASM198613v1	saureus_40x	3	4	-1	Plasmid 3	not found in assembly (plasmid finder positive)
'true/predicted	GCA_002000645.1_ASM200064v1	saureus_30x	1	2	-1	Plasmid 1	partly found in contig 1, nowhere else
'true/predicted	GCA_002000705.1_ASM200070v1	saureus_10x/50x	1	2	-1	Plasmid 1	partly found in contig 1, nowhere else (same as above)
'true/predicted	GCA_002000745.1_ASM200074v1	saureus_50x	1	2	-1	Plasmid 1	partly found in contig 1, nowhere else (same as above)
'true/predicted	GCA_002000785.1_ASM200078v1	saureus_30x/50x	1	2	-1	Plasmid 1	partly found in contig 1, nowhere else (same as above)
'true/predicted	GCA_002000845.1_ASM200084v1	saureus_30x/50x	1	2	-1	Plasmid 1	partly found in contig 1, nowhere else (same as above)
'true/predicted	GCA_003595465.1_ASM359546v1	saureus_40x/50x	1	2	-1	Plasmid 1	partly found in contig 1, nowhere else (same as above)
							Issue
predicted	GCA_000009585.1_ASM958v1	saureus_40x	4	3	1	Contig 4	together with contig 1 in plasmid 1
predicted	GCA_001045995.2_ASM104599v2	saureus_30x	4	3	1	Contig 2,3,4	all match to plasmid 1 (reverse) and 2 (normal)
