## Supplementary Table 7 (found plasmids) for "Increasing the efficiency of long-read sequencing for hybrid assembly with k-mer-based multiplexing"

### Sheet: Ultraplex_10_Isolates
Isolate + Contig_ID	Hit_ID	Identity	E-value	Plasmid (yes/no ?)
419_2	CP019567.1	92.658	0	yes
419_2	CP019567.1	97.98	0	yes
419_2	CP019567.1	99.401	1.81e-77	yes
419_2	CP019567.1	97.727	4.3e-09	yes
419_2	CP020765.1	88.449	0	yes
844_2	CP035792.1	99.978	0	yes
844_2	CP035792.1	92.388	2.89e-110	yes
844_2	CP035792.1	92.58	1.34e-108	yes
844_2	CP035792.1	94.382	1.42e-68	yes
844_2	CP035792.1	94.382	1.42e-68	yes
1106_2	CP035792.1	99.978	0	yes
1106_2	CP035792.1	92.388	2.89e-110	yes
1106_2	CP035792.1	92.58	1.34e-108	yes
1106_2	CP035792.1	94.382	1.42e-68	yes
1106_2	CP035792.1	94.382	1.42e-68	yes
1322_2	CP035792.1	99.982	0	yes
1322_2	CP035792.1	92.388	2.89e-110	yes
1322_2	CP035792.1	92.58	1.34e-108	yes
1322_2	CP035792.1	94.382	1.42e-68	yes
1322_2	CP035792.1	94.382	1.42e-68	yes
1405_2	CP035792.1	99.985	0	yes
1405_2	CP035792.1	92.388	2.89e-110	yes
1405_2	CP035792.1	92.58	1.34e-108	yes
1405_2	CP035792.1	94.382	1.42e-68	yes
1405_2	CP035792.1	94.382	1.42e-68	yes
1435_2	AP017923.1	98.899	0	yes
1435_2	AP017923.1	99.148	0	yes
1435_2	AP017923.1	97.52	0	yes
1435_2	AP017923.1	95.47	0	yes
1435_2	AP017923.1	86.586	0	yes
1435_3	CP035792.1	99.982	0	yes
1435_3	CP035792.1	92.388	2.89e-110	yes
1435_3	CP035792.1	92.58	1.34e-108	yes
1435_3	CP035792.1	94.382	1.42e-68	yes
1435_3	CP035792.1	94.382	1.42e-68	yes
1525_2	CP035792.1	99.984	0	yes
1525_2	CP035792.1	99.964	0	yes
1525_2	CP035792.1	92.388	2.89e-110	yes
1525_2	CP035792.1	92.58	1.34e-108	yes
1525_2	CP035792.1	94.382	1.42e-68	yes

### Sheet: Ultraplex_48_Isolates (10 repea
Isolate + Contig_ID	Hit_ID	Identity	E-value	Plasmid (yes/no ?)
1239_2	CP029083.1	99.966	0	yes
1239_2	CP029083.1	100	2.23e-20	yes
1239_2	CP029083.1	100	1.34e-17	yes
1239_2	CP029083.1	100	1.34e-17	yes
1239_2	CP029083.1	100	2.28e-05	yes
1278_2	CP015175.1	100	0	yes
1278_2	CP015175.1	99.909	0	yes
1278_2	AM040730.1	99.704	0	yes
1278_2	AM040730.1	99.558	0	yes
1278_2	AM040730.1	99.812	0	yes
1278_3	KR870313.1	93.563	0	yes
1278_3	KR870313.1	84.932	4.47e-72	yes
1278_3	KR870313.1	95.349	4.63e-47	yes
1278_3	KR870313.1	89.888	2.23e-20	yes
1278_3	KR870313.1	100	6.25e-16	yes
1278_4	CP029648.1	100	0	yes
1278_4	CP029648.1	100	6.92e-125	yes
1278_4	CP003981.1	99.955	0	yes
1278_4	CP003981.1	100	3.19e-128	yes
1278_4	JF968543.1	100	0	yes
1484_2	LC086373.1	99.837	0	yes
1484_2	LC086373.1	100	2.28e-05	yes
1484_2	CP010404.1	99.633	0	yes
1484_2	CP010404.1	82.192	8.02e-20	yes
1484_2	CP010404.1	100	2.28e-05	yes
