## Supplementary Table 8 (read comparison) for "Increasing the efficiency of long-read sequencing for hybrid assembly with k-mer-based multiplexing"

### Sheet: Ultraplex Set with 48 Isolates,
	Ultraplex Set with 48 Isolates, Read Metrics, barcoded (original) vs. Ultraplexing (predicted)									Average
Type:	Name:	#Reads:	#Reads>=500:	Shortest Read:	Longest Read:	Mean:	Stddev:	Total Bases:			#Reads:	#Reads>=500:	Shortest Read:	Longest Read:	Total Bases:
original	ultraplex_48x-Koeln_1033_original_reads.fastq	151346	117292	68	57283	3.959	5.552	599317273		Original	118299	103655	79.3958	61620.1	6.56647e+08
predicted	ultraplex_48x-Koeln_1033-predicted_reads.fastq	30927	30330	186	134847	13.592	15.705	420365404		Predicted	22397.4	21818.8	170.438	134843	2.61391e+08
original	ultraplex_48x-Koeln_1073_original_reads.fastq	123716	112414	33	103137	6.143	6.183	760014307
predicted	ultraplex_48x-Koeln_1073-predicted_reads.fastq	22187	21646	136	145062	10.407	13.776	230911532
original	ultraplex_48x-Koeln_1108_original_reads.fastq	101701	87023	74	64582	6.233	6.271	633931888
predicted	ultraplex_48x-Koeln_1108-predicted_reads.fastq	28222	27714	182	170310	12.37	14.77	349133382
original	ultraplex_48x-Koeln_1150_original_reads.fastq	116304	101902	99	58385	5.741	5.94	667747315
predicted	ultraplex_48x-Koeln_1150-predicted_reads.fastq	20536	19938	181	124620	11.386	14.391	233831498
original	ultraplex_48x-Koeln_1186_original_reads.fastq	146879	115881	79	52366	5.091	6.09	747819295
predicted	ultraplex_48x-Koeln_1186-predicted_reads.fastq	22015	21491	130	119586	11.338	14.518	249608563
original	ultraplex_48x-Koeln_1209_original_reads.fastq	105320	96518	60	60992	7.496	6.415	789490840
predicted	ultraplex_48x-Koeln_1209-predicted_reads.fastq	26182	25675	209	160874	13.051	15.253	341718628
original	ultraplex_48x-Koeln_1239_original_reads.fastq	83443	79447	103	53586	7.931	6.453	661821940
predicted	ultraplex_48x-Koeln_1239-predicted_reads.fastq	23463	22898	117	171906	11.248	14.185	263933426
original	ultraplex_48x-Koeln_1278_original_reads.fastq	147674	117810	49	66265	4.521	5.817	667720477
predicted	ultraplex_48x-Koeln_1278-predicted_reads.fastq	22789	22016	229	124254	10.684	14.353	243495144
original	ultraplex_48x-Koeln_1313_original_reads.fastq	116183	94409	82	61990	5.473	6.112	635869535
predicted	ultraplex_48x-Koeln_1313-predicted_reads.fastq	11728	11333	213	118783	14.098	17.737	165348673
original	ultraplex_48x-Koeln_1352_original_reads.fastq	229222	187719	81	77684	3.527	4.809	808553044
predicted	ultraplex_48x-Koeln_1352-predicted_reads.fastq	20137	19476	177	173904	7.588	10.541	152808872
original	ultraplex_48x-Koeln_1395_original_reads.fastq	119557	112210	80	57720	6.718	5.866	803221285
predicted	ultraplex_48x-Koeln_1395-predicted_reads.fastq	15303	14690	185	156932	7.305	11.284	111800031
original	ultraplex_48x-Koeln_1433_original_reads.fastq	107993	99462	76	61663	5.616	5.433	606508276
predicted	ultraplex_48x-Koeln_1433-predicted_reads.fastq	17533	16796	189	145717	8.243	12.194	144532094
original	ultraplex_48x-Koeln_1452_original_reads.fastq	281353	197134	69	60111	3.146	5.11	885268803
predicted	ultraplex_48x-Koeln_1452-predicted_reads.fastq	14580	13939	173	99513	5.334	7.939	77772695
original	ultraplex_48x-Koeln_1484_original_reads.fastq	138553	130324	102	65004	6.5	6.084	900706560
predicted	ultraplex_48x-Koeln_1484-predicted_reads.fastq	12829	12267	205	115474	7.546	10.856	96818304
original	ultraplex_48x-Koeln_1500_original_reads.fastq	203532	182435	70	69433	3.954	5.329	804849573
predicted	ultraplex_48x-Koeln_1500-predicted_reads.fastq	12714	12269	155	125329	6.904	9.872	87783317
original	ultraplex_48x-Koeln_1522_original_reads.fastq	108047	102303	110	55678	7.177	6.584	775525598
predicted	ultraplex_48x-Koeln_1522-predicted_reads.fastq	11876	11349	175	86808	4.558	6.678	54137091
original	ultraplex_48x-Koeln_1539_original_reads.fastq	119599	110081	94	64972	5.33	5.918	637579209
predicted	ultraplex_48x-Koeln_1539-predicted_reads.fastq	17340	16643	181	150304	9.853	13.054	170867211
original	ultraplex_48x-Koeln_1559_original_reads.fastq	92740	86756	79	58685	7.739	6.896	717742449
predicted	ultraplex_48x-Koeln_1559-predicted_reads.fastq	20332	19726	134	114646	7.739	10.49	157352150
original	ultraplex_48x-Koeln_1572_original_reads.fastq	146660	137701	78	83287	6.944	5.817	1018445380
predicted	ultraplex_48x-Koeln_1572-predicted_reads.fastq	63995	63233	174	167130	17.813	17.987	1139989906
original	ultraplex_48x-Koeln_1591_original_reads.fastq	93589	87760	74	59092	7.178	6.644	671833892
predicted	ultraplex_48x-Koeln_1591-predicted_reads.fastq	28061	27217	169	104629	9.117	12.321	255839994
original	ultraplex_48x-Koeln_1612_original_reads.fastq	153014	128100	60	60500	4.704	5.679	719856751
predicted	ultraplex_48x-Koeln_1612-predicted_reads.fastq	9988	9565	219	125604	6.672	9.554	66645602
original	ultraplex_48x-Koeln_1632_original_reads.fastq	178038	159340	62	52857	4.784	4.745	851875629
predicted	ultraplex_48x-Koeln_1632-predicted_reads.fastq	11995	11355	183	128913	7.352	12.233	88190805
original	ultraplex_48x-Koeln_1654_original_reads.fastq	152149	135651	52	68627	4.824	4.981	733972366
predicted	ultraplex_48x-Koeln_1654-predicted_reads.fastq	56131	55408	136	160972	17.785	17.731	998332151
original	ultraplex_48x-Koeln_248_original_reads.fastq	73886	67229	68	60254	5.997	5.99	443099556
predicted	ultraplex_48x-Koeln_248-predicted_reads.fastq	19479	18846	171	165216	7.37	10.082	143573996
original	ultraplex_48x-Koeln_274_original_reads.fastq	139147	114253	58	62447	4.485	5.261	624095198
predicted	ultraplex_48x-Koeln_274-predicted_reads.fastq	8392	7990	206	129961	10.23	14.198	85853340
original	ultraplex_48x-Koeln_296_original_reads.fastq	77706	69628	91	58828	6.091	6.083	473307930
predicted	ultraplex_48x-Koeln_296-predicted_reads.fastq	19465	18857	174	177973	11.658	15.535	226923867
original	ultraplex_48x-Koeln_322_original_reads.fastq	93693	87517	71	50412	6.262	5.286	586720999
predicted	ultraplex_48x-Koeln_322-predicted_reads.fastq	22945	22336	147	124391	11.361	14.541	260680091
original	ultraplex_48x-Koeln_338_original_reads.fastq	136761	122184	74	71911	5.03	5.167	688031576
predicted	ultraplex_48x-Koeln_338-predicted_reads.fastq	23840	23219	196	107629	10.236	12.861	244033755
original	ultraplex_48x-Koeln_378_original_reads.fastq	166943	151183	65	53990	4.992	5.293	833527448
predicted	ultraplex_48x-Koeln_378-predicted_reads.fastq	40124	39582	155	151276	14.066	15.378	564403097
original	ultraplex_48x-Koeln_403_original_reads.fastq	154304	129192	89	59492	3.997	4.674	616861519
predicted	ultraplex_48x-Koeln_403-predicted_reads.fastq	65885	65092	144	182252	15.897	16.502	1047403664
original	ultraplex_48x-Koeln_426_original_reads.fastq	96319	89240	95	50131	6.227	5.701	599815084
predicted	ultraplex_48x-Koeln_426-predicted_reads.fastq	14756	14402	192	141445	12.89	15.002	190208333
original	ultraplex_48x-Koeln_462_original_reads.fastq	163837	141336	102	68720	3.91	5.767	640683346
predicted	ultraplex_48x-Koeln_462-predicted_reads.fastq	38814	38146	183	170934	15.168	16.485	588736524
original	ultraplex_48x-Koeln_490_original_reads.fastq	89701	82952	59	51082	6.377	5.826	572053155
predicted	ultraplex_48x-Koeln_490-predicted_reads.fastq	16747	16259	171	135449	7.988	11.486	133776413
original	ultraplex_48x-Koeln_522_original_reads.fastq	92297	87296	88	51778	7.293	6.052	673129278
predicted	ultraplex_48x-Koeln_522-predicted_reads.fastq	11301	10846	151	106548	6.712	9.453	75862783
original	ultraplex_48x-Koeln_551_original_reads.fastq	51663	47793	123	65699	7.641	6.498	394792017
predicted	ultraplex_48x-Koeln_551-predicted_reads.fastq	8795	8460	153	123228	10.723	13.788	94315806
original	ultraplex_48x-Koeln_591_original_reads.fastq	129480	99350	74	62715	5.093	6.709	659494955
predicted	ultraplex_48x-Koeln_591-predicted_reads.fastq	29700	29181	170	144643	11.51	13.308	341875581
original	ultraplex_48x-Koeln_620_original_reads.fastq	97351	83977	80	52994	5.868	6.051	571282423
predicted	ultraplex_48x-Koeln_620-predicted_reads.fastq	12302	11690	178	100852	7.495	11.04	92211609
original	ultraplex_48x-Koeln_644_original_reads.fastq	67493	62498	78	61904	6.931	6.163	467831190
predicted	ultraplex_48x-Koeln_644-predicted_reads.fastq	24858	24381	184	129237	14.373	16.016	357302211
original	ultraplex_48x-Koeln_678_original_reads.fastq	63936	59349	78	56902	7.756	6.867	495914657
predicted	ultraplex_48x-Koeln_678-predicted_reads.fastq	31131	30436	204	175890	12.15	15.174	378249064
original	ultraplex_48x-Koeln_719_original_reads.fastq	84983	77029	58	50535	5.556	5.858	472249565
predicted	ultraplex_48x-Koeln_719-predicted_reads.fastq	36939	36355	128	149677	14.468	16.125	534440099
original	ultraplex_48x-Koeln_764_original_reads.fastq	94112	88043	91	71623	7.298	6.294	686885464
predicted	ultraplex_48x-Koeln_764-predicted_reads.fastq	28168	27509	125	123593	10.847	13.115	305543519
original	ultraplex_48x-Koeln_794_original_reads.fastq	67340	62380	108	55804	6.938	6.219	467246533
predicted	ultraplex_48x-Koeln_794-predicted_reads.fastq	24192	23715	82	151066	10.974	13.725	265505096
original	ultraplex_48x-Koeln_818_original_reads.fastq	61666	54881	73	72321	6.737	6.533	415457400
predicted	ultraplex_48x-Koeln_818-predicted_reads.fastq	20654	20032	171	104022	8.104	10.968	167393476
original	ultraplex_48x-Koeln_830_original_reads.fastq	121936	112708	83	48765	5.5	5.293	670757556
predicted	ultraplex_48x-Koeln_830-predicted_reads.fastq	7736	7223	199	114455	6.89	11.491	53301549
original	ultraplex_48x-Koeln_883_original_reads.fastq	80049	66720	64	61429	6.567	7.083	525687973
predicted	ultraplex_48x-Koeln_883-predicted_reads.fastq	5738	5332	168	96029	6.11	10.377	35061869
original	ultraplex_48x-Koeln_926_original_reads.fastq	64404	60883	64	58278	8.609	6.725	554458925
predicted	ultraplex_48x-Koeln_926-predicted_reads.fastq	14971	14421	170	101602	5.909	8.63	88467348
original	ultraplex_48x-Koeln_967_original_reads.fastq	53398	50572	135	68811	9.671	7.865	516427017
predicted	ultraplex_48x-Koeln_967-predicted_reads.fastq	11779	11174	141	108774	5.068	7.96	59703989
original	ultraplex_48x-Koeln_996_original_reads.fastq	139356	127588	108	57039	5.522	5.392	769566261
predicted	ultraplex_48x-Koeln_996-predicted_reads.fastq	15501	14844	180	130187	7.144	10.467	110741326
