## Supplementary Table 9 (sequencing metrics) for "Increasing the efficiency of long-read sequencing for hybrid assembly with k-mer-based multiplexing"

### Sheet: Sequencing metrics
	Read Metrics for all sequencing runs
Name:	#Reads:	Shortest Read:	Longest Read:	Mean:	Median:	Stddev:	Total Bases:	Description:
UP_bc_10_illumina.fastq	56426836	36	152	147.61	152	14.2	8329045985	Barcoded Illumina run for 10 isolates
UP_bc_10_nanopore.fastq	736467	66	73534	8276.21	6862	6431.96	6095158327	Barcoded Nanopore run for 10 isolates. Same dataset was used for the Ultraplexing algorithm
UP_bc_48_illumina.fastq	27954900	36	252	224.17	251	46.99	6266721381	Barcoded Illumina run for 48 isolates
UP_bc_48_nanopore.fastq	5678373	33	103137	5550.72	3300	5968.89	31519048710	Barcoded Nanopore run for 48 isolates
UP_pool_48_nanopore.fastq	1075075	82	182252	11670.6	5158	14685.2	12546784878	Nanopore run for 48 isolates, classified using Ultraplexing
UP_bc_10_illumina_redo.fastq	18428810	36	252	230.28	252	42.5	4243786051	Barcoded Illumina run for 10 isolates with the worst assembly quality of the 48-isolates-run
UP_bc_10_nanopore_redo.fastq	1104857	68	154381	9718.96	5.584	11.004,25	10738078108	Barcoded Nanopore run for 10 isolates with the worst assembly quality of the 48-isolates-run
